# Secondary bile acid production by gut bacteria promotes Western diet-associated colorectal cancer

**DOI:** 10.1101/2023.03.17.533140

**Authors:** Esther Wortmann, Annika Osswald, David Wylensek, Stephanie Kuhls, Olivia I. Coleman, Quinten Ducarmon, Wei Liang, Nicole Treichel, Fabian Schumacher, Colin Volet, Silke Matysik, Karin Kleigrewe, Michael Gigl, Sascha Rohn, Burkhard Kleuser, Gerhard Liebisch, Angelika Schnieke, Rizlan Bernier-Latmani, Georg Zeller, Dirk Haller, Krzysztof Flisikowski, Soeren Ocvirk, Thomas Clavel

**Author notes:** shared first authors (Esther Wortmann, Annika Osswald). shared last authors (Soeren Ocvirk, Thomas Clavel). **Conflict of Interest** The authors declare no potential conflicts of interest.

## Abstract

Western diet is an important risk factor for the development of sporadic colorectal cancer (CRC). Dietary fat stimulates bile acid (BA) production by the host and their conversion to secondary BAs by 7α-dehydroxylating (7αDH+) bacteria, but causal proof of their tumor-promoting effects *in vivo* is lacking. To address this, we performed feeding studies in a genetically engineered pig model of CRC combined with multi-omics analyses and gnotobiotic mouse studies. Western diet worsened the disease phenotype in *APC*^1311/+^ pigs. This was accompanied by microbiota changes, increased levels of the secondary bile acid deoxycholic acid (DCA), and higher colonic epithelial cell proliferation. The latter was counteracted by using the BA-scavenging drug colestyramine. Metagenomic analysis across multiple cohorts revealed higher occurrence of *bai* (BA inducible) operons from *Clostridium scindens* and close relatives in stool of CRC subjects (n = 1,034). Using two gnotobiotic mouse models of CRC, we demonstrate that colonization with 7αDH+ bacteria (*C. scindens* or *Extibacter muris*) increased colonic tumor loads. This work provides clear evidence for the causal role of microbiome-derived DCA production in CRC under detrimental dietary conditions, opening avenues for future preventive strategies.
