## Supplementary material for "Secondary bile acid production by gut bacteria promotes Western diet-associated colorectal cancer": Table S1

### Sheet: Pig trial 1
Diet	Red meat and lard diet (RL)	control diet (CTRL)			Red meat and lard diet (RL)	control diet (CTRL)		Vitamin premix (10 g/kg diet) provides per kg diet (dextrose as carrier):
Product ID	S5745-S076	S5745-S074		Product ID	S5745-S076	S5745-S074		15000 IU Vitamin A; 1500 IU Vitamin D3; 150 mg Vitamin E (all-rac-alpha-tocopherylacetate); 20 mg Vitamin K3 (as MNB); 30 mg Vitamin C; 25 mg Vitamin B1; 16 mg Vitamin B2; 16 mg Vitamin B6; 30 μg Vitamin B12; 50 mg Niacin; 55 mg Pantothenic acid; 16 mg Folic acid; 300 μg Biotin; 1 g DL-methionine
Moisture (4h, 103°C)	8.3	8.8		Ingredients [g/kg]
Energy [MJ/kg]	15.4	13.3		Potassium phosphate, dibasic	6.4	6.4
Protein [kcal%]	31	22		Potassium citrate monohydrate	4.8	4.8
Fat [kcal%]	25	15		Potassium sulphate	3.2	3.2
Carbohydrates [kcal%]	44	63		Natriumchlorid	1.6	1.6		Both diets were purchased from Sniff Spezialdiäten GmbH (Germany; Nordrhein-Westfalen) and stored at 4°C until use; C Carbon
Ingredients [%]				Magnesium oxide	0.96	0.96
Casein	-	3		Iron(III) citrate monohydrate g	0.328	0.328
Soybean concentrate	-	10		Zinc hydroxide carbonate	0.1108	0.1108
Lamb meal (with bones)	32	-		Manganese(II) chloride	0.084	0.084
Wheat (~11% protein)	20	24		Copper(II) sulphate pentahydrate	0.064	0.064
Corn starch, pre gelatinized	5.7	9		Potassium iodide	0.0004	0.0004
Potato starch, raw	-	3		Sodium selenite pentahydrate	0.0004	0.0004
Maltodextrin	7.7	6.7		Sodium molybdate dihydrate	0.0004	0.0004
Sucrose	10	10		Sucrose (ad 40 g)	22.452	22.452
Wheat barn	5	8		Calcium carbonate	-	34
Lignocellulose	5	5		Calcium phosphate	-	40
Sugar beet pulp	3	3		NaCl	-	4
L-Lysine HCl	-	0.11		Magnesium oxide	-	1
L-Threonine	-	0.03
DL-Tryptophan	0.03	-
Choline Cl	0.25	0.25
Butylated hydroxytoluene (BHT)	0.01	0.01
Cholesterol	0.01	-
Pork lard	6.3	-
Soybean oil	-	5
Vitamin premix w/o choline	1	1
Mineral & trace element premix	4	11.9
measured values
Crude ash [%]	10.2	9.7
Crude protein [%]	21.2	13.6
Crude fibre [%]	5.3	5.6
Total fat [%]	11.6	6.1
Fatty acid composition [mg/kg]
C8:0 Octanoic acid	<50.0	<50.0
C10:0 Capric acid	86.9	<50.0
C12:0 Lauric acid	131	<50.0
C14:0 Myristic acid	1590	62.5
C14:1 Myristoleic acid	168	<50.0
C15:0 Pentadecanoic acid	256	<50.0
C16:0 Palmitic acid	21300	5830
C16:1 Hexadecanoic acid (trans-9)	60.3	<50.0
C16:1 Palmitoleinic acid	1780	60.9
C16:2 (n-4) Hexadecadioic acid	<50.0	<50.0
C16:3 (n-3) Hexadecatrienic acid	<50.0	<50.0
C17:0 Mergaric acid	625	50.4
C17:1 Heptadecenoic acid	<50.0	<50.0
C18:0 Stearic acid	16900	1410
C18:1 (trans) Octadecenoic acid trans-isomers	1720	<50.0
C18:1 Oleic acid	32700	11100
C18:1 Petroselinic acid	<50.0	<50.0
C18:1 cis-vaccenic acid	2020	821
C18:2 (trans) Octadecadienoic acid trans-isomers	691	131
C18:2 (n-6) Linolic acid	9440	26600
C18:3 (trans) Octadecatetrienic acid, trans-isomers	77.1	290
C18:3 (n-3) alpha-linolenic acid	1210	2680
C18:3 (n-6) gamma-linolenic acid	<50.0	<50.0
C18:4 (n-3) Octadecatetraenic acid	<50.0	<50.0
C20:0 Arachic acid	213	160
C20:1 Eicosenoic acid	866	162
C20:2 (n-6) Eicosadienic acid	<50.0	<50.0
C20:3 (n-3) Eicosatrienoic acid	76.8	<50.0
C20:3 (n-6) Eicosatrienoic acid	62.2	<50.0
C20:4 (n-3) Eicosatetraenic acid	<50.0	<50.0
C20:4 (n-6) Eicosatetraenic acid	324	<50.0
C20:5 (n-3) Eicosapentaenic acid	129	<50.0
C21:0 Henicosanoic acid	<50.0	<50.0
C22:0 Behenic acid	59.6	224
C22:1 (trans) Docosenoic acid trans-isomers	<50.0	<50.0
C22:1 Docosenoic acid	<50.0	<50.0
C22:1 Cetoleinic acid	<50.0	<50.0
C22:2 (n-6) Docosadienic acid	<50.0	<50.0
C22:3 Docosatrienoic acid	<50.0	<50.0
C22:4 (n-6) Docosatetraenic acid	70.7	<50.0
C22:5 (n-3) Docosapentaenic acid	252	<50.0
C22:5 (n-6) Docosapentaenic acid	<50.0	<50.0
C22:6 (n-3) Docosahexaenic acid	131	<50.0
C23:0 Tricosanoic acid	<50.0	<50.0
C24:0 Lignoceric acid	56.9	108
C24:1 Nervonic acid	<50.0	<50.0
Total sum fatty acids	93000	49700
Sum saturated fatty acids	41200	7840
Sum monounsaturated fatty acids	39300	12100
Sum polyunsaturated fatty acids	12500	29700
Sum trans fatty acids	2550	421
Omega 3 fatty acids	1800	2680
Omega 6 fatty acids	9900	26600
Minerals [%]
Sodium (Na)	0.25	0.23
Calcium (Ca)	2.43	2.03
Phoshorus (P)	1.44	1.26
calculated
N-free substances [%]	43.4	56.2
Starch [%]	18.2	27.1
Sugar [%]	14.5	15.1
Dextrin [%]	7.6	6.8
Lysine [%]	1.09	0.86
Met+Cys [%]	0.67	0.54
Threonine [%]	0.74	0.56
Tryptophan [%]	0.21	0.17
Cholesterol [mg/kg]	~175	~1

### Sheet: Pig trial 2
Diet	Red meat and lard diet (RL)	RL diet with Colestyramine (COL)	Control diet (CTRL)		Diet	Red meat and lard diet (RL)	RL diet with Colestyramine (COL)	control diet (CTRL)		Vitamin premix (10 g/kg diet) provides per kg diet (dextrose as carrier):
Product ID	S5745-S086	S5745-S088	S5745-S084		Product ID	S5745-S086	S5745-S088	S5745-S084		15000 IU Vitamin A; 1500 IU Vitamin D3; 150 mg Vitamin E (all-rac-alpha-tocopherylacetate); 20 mg Vitamin K3 (as MNB); 30 mg Vitamin C; 25 mg Vitamin B1; 16 mg Vitamin B2; 16 mg Vitamin B6; 30 μg Vitamin B12; 50 mg Niacin; 55 mg Pantothenic acid; 16 mg Folic acid; 300 μg Biotin; 1 g DL-methionine
Energy [MJ/kg]	14.2	14.2	12.7
Protein [kcal%]	30	30	22		Ingredients [g/kg]
Fat [kcal%]	27	27	15		Potassium phosphate, dibasic	6.4	6.4	6.4
Carbohydrates [kcal%]	43	43	63		Potassium citrate monohydrate	4.8	4.8	4.8
Ingredients [%]					Potassium sulphate	3.2	3.2	3.2
Casein	-	-	3		Natriumchlorid	1.6	1.6	1.6		Diets were purchased from Sniff Spezialdiäten GmbH (Germany; Nordrhein-Westfalen) and stored at 4°C until use; C Carbon
Soybean concentrate	-	-	10		Magnesium oxide	0.96	0.96	0.96
Lamb meal (with bones)	32	32	-		Iron(III) citrate monohydrate g	0.328	0.328	0.328
Wheat (~11% protein)	20	20	24		Zinc hydroxide carbonate	0.1108	0.1108	0.1108
Corn starch. pre gelatinized	5.7	5.7	9		Manganese(II) chloride	0.084	0.084	0.084
Potato starch. raw	-	-	3		Copper(II) sulphate pentahydrate	0.064	0.064	0.064		Colestyramin 20 ratiopharm	1 bag: 9.5 g
Maltodextrin	7	7	6		Potassium iodide	0.0004	0.0004	0.0004		Colestyramine	4	g
Cholestyramin additives*	2.85	2.85	2.85		Sodium selenite pentahydrate	0.0004	0.0004	0.0004		Carmellose-Na (Na CMC)	0.39	g
Sucrose	9.5	9.5	9.5		Sodium molybdate dihydrate	0.0004	0.0004	0.0004		Siliciumdioxid	0.4	g
Lignocellulose	3.35	3.35	3.35		Sucrose (ad 40 g)	22.452	22.452	22.452		Citric acid H2O	0.3	g
Wheat barn	5	5	8		Calcium carbonate	-	-	34		Vanillin	0.1	g
Sugar beet pulp	3	3	3		Calcium phosphate	-	-	40		Riboflavin	0.01	g
L-Lysine HCl	-	-	0.11		NaCl	-	-	4		Orange aroma	0.3	g
L-Threonine	-	-	0.03		Magnesium oxide	-	-	1		Saccharose	4	g
DL-Tryptophan	0.03	0.03	-							Total	9.5	g
Choline Cl	0.25	0.25	0.25
Butylated hydroxytoluene (BHT)	0.01	0.01	0.01							Feed:
Cholesterol	0.01	0.01	-							12g colestyramine / kg feed	0.012
Pork lard	6.3	6.3	-							equals 3 bags / kg
Soybean oil	-	-	5
Vitamin premix w/o choline	1	1	1							Colestyramin feed (per kg)			Control/RL feed (per kg)
Mineral & trace element premix	4	4	11.9							Colestyramine	12	g	Colestyramine	12
Fatty acid composition [mg/kg]										Carmellose-Na (Na CMC)	1.17	g	Carmellose-Na (Na CMC)	1.17	g
C8:0 Octanoic acid	<50.0	<50.0	<50.0							Siliciumdioxid	1.2	g	Siliciumdioxid	1.2	g
C10:0 Capric acid	137	115	<50.0							Citric acid H2O	0.9	g	Citric acid H2O	0.9	g
C12:0 Lauric acid	181	161	<50.0							Vanillin	0.3	g	Vanillin	0.3	g
C14:0 Myristic acid	2020	1760	72							Riboflavin	0.03	g	Riboflavin	0.03	g
C14:1 Myristoleic acid	212	182	<50.0							Orange aroma	0.9	g	Orange aroma	0.9	g
C15:0 Pentadecanoic acid	312	268	<50.0							Saccharose	12	g	Saccharose	12	g
C16:0 Palmitic acid	24300	21400	6130							Total	28.5	g	Total	28.5	g
C16:1 Hexadecanoic acid (trans-9)	<50.0	<50.0	<50.0
C16:1 Palmitoleinic acid	1960	1700	64.5
C16:2 (n-4) Hexadecadioic acid	<50.0	<50.0	<50.0
C16:3 (n-3) Hexadecatrienic acid	<50.0	<50.0	<50.0
C17:0 Mergaric acid	780	717	50.8
C17:1 Heptadecenoic acid	<50.0	<50.0	<50.0
C18:0 Stearic acid	18600	16600	1670
C18:1 (trans) Octadecenoic acid trans-isomers	2190	2010	56.8
C18:1 Oleic acid	34700	30700	12000
C18:1 Petroselinic acid	<50.0	<50.0	<50.0
C18:1 cis-vaccenic acid	2250	1960	851
C18:2 (trans) Octadecadienoic acid trans-isomers	791	663	168
C18:2 (n-6) Linolic acid	10800	9710	28100
C18:3 (trans) Octadecatetrienic acid. trans-isomers	<50.0	<50.0	363
C18:3 (n-3) alpha-linolenic acid	1460	1260	2600
C18:3 (n-6) gamma-linolenic acid	52.3	59.8	<50.0
C18:4 (n-3) Octadecatetraenic acid	<50.0	<50.0	<50.0
C20:0 Arachic acid	231	212	190
C20:1 Eicosenoic acid	1060	916	175
C20:2 (n-6) Eicosadienic acid	265	245	<50.0
C20:3 (n-3) Eicosatrienoic acid	76.4	81.7	<50.0
C20:3 (n-6) Eicosatrienoic acid	78.5	81.6	<50.0
C20:4 (n-3) Eicosatetraenic acid	<50.0	<50.0	<50.0
C20:4 (n-6) Eicosatetraenic acid	365	316	<50.0
C20:5 (n-3) Eicosapentaenic acid	143	104	<50.0
C21:0 Henicosanoic acid	58.7	51.1	<50.0
C22:0 Behenic acid	73.3	59.1	255
C22:1 (trans) Docosenoic acid trans-isomers	<50.0	<50.0	<50.0
C22:1 Docosenoic acid	54.3	<50.0	<50.0
C22:1 Cetoleinic acid	<50.0	<50.0	<50.0
C22:2 (n-6) Docosadienic acid	<50.0	<50.0	<50.0
C22:3 Docosatrienoic acid	<50.0	<50.0	<50.0
C22:4 (n-6) Docosatetraenic acid	86.5	95.5	<50.0
C22:5 (n-3) Docosapentaenic acid	288	265	<50.0
C22:5 (n-6) Docosapentaenic acid	<50.0	<50.0	<50.0
C22:6 (n-3) Docosahexaenic acid	189	140	<50.0
C23:0 Tricosanoic acid	<50.0	<50.0	<50.0
C24:0 Lignoceric acid	74	79.5	113
C24:1 Nervonic acid	<50.0	<50.0	<50.0
Total sum fatty acids	104000	91900	52900
Sum saturated fatty acids	46800	41400	8480
Sum monounsaturated fatty acids	42400	37500	13100
Sum polyunsaturated fatty acids	14600	13000	31200
Sum trans fatty acids	2980	2670	588
Omega 3 fatty acids	2160	1850	2600
Omega 6 fatty acids	11600	10500	28100
Amino acids [%]
Lysine	1	0.98	0.88
Methionine, determined as methionine sulfone	0.37	0.35	0.3
Cysteine, determined as cysteic acid	0.25	0.26	0.18
Asparaginic acid	1.46	1.45	1.2
Threonine	0.71	0.7	0.54
Serine	0.84	0.84	0.67
Glutamic acid	3.01	3.01	3.03
Proline	1.56	1.54	1.02
Glycine	2.19	2.2	0.53
Alanine	1.32	1.29	0.55
Valine	0.81	0.88	0.67
Isoleucine	0.6	0.59	0.58
Leucine	1.25	1.26	0.98
Tyrosine	0.47	0.46	0.36
Phenylalanine	0.68	0.77	0.6
Histidine	0.37	0.34	0.37
Arginine	1.33	1.29	0.78
Tryptophan	0.19	0.18	0.17
Sum amino acids	18.4	18.4	13.4
Minerals [%]
Sodium (Na)	0.38	0.38	0.25
Calcium (Ca)	2.68	2.68	2
Phoshorus (P)	1.53	1.53	1.25
calculated
Crude ash [%]	10.2	10.2	10.1
Crude protein [%]	20	20	13.3
Crude fibre [%]	5.2	5.2	5.8
Crude fat [%]	11.6	11.6	5.5
N-free substances [%]	43.4		56.2
Starch [%]	18.2	18.2	27.1
Sugar [%]	15.2	14.5	15.8
Dextrin [%]	6.9	6.9	5.9
Lysine [%]	1.05	1.05	0.86
Met+Cys [%]	0.68	0.68	0.54
Threonine [%]	0.74	0.74	0.56
Tryptophan [%]	0.2	0.2	0.17
Cholesterol [mg/kg]	~175	~175	~1

### Sheet: Mouse trials
Ingredients	Amount [g/kg]
Casein (Bayerische Milchindustrie, Germany)	270	g
Wheat starch (Kröner, Germany)	150	g
Maltodextrin (Altromin, Germany)	140	g
Sucrose (Gut & Günstig, Edeka, Germany)	100	g
Palm kernel fat (Palmin, Peter Kölln, Germany)	110	g
Sunflower oil (Gut & Günstig, Edeka, Germany)	110	g
Cellulose (J.Rettenmeier und Söhne, Germany)	50	g
Mineral mixture (C1000, Altromin)	50	g
Vitamin mixture (C1000, Altromin)	20	g
Feed for mouse trials was made in-house.
