## Supplementary material for "Secondary bile acid production by gut bacteria promotes Western diet-associated colorectal cancer": Table S3

### Sheet: pigs
pig short nr	pig id	sex	diet	date of birth	parents	litter	body weight start (4m) [kg]	body weight end (7m) [kg]	colonoscopy start (3m) date	colonoscopy end (7m) date
1	1891	M	CTRL	2020-03-10	Mother: 1355 APC hybrid; Father: 1392, Cas9 hybrid	a	69.5	104.5	2020-08-03	2020-12-01
2	1920	M	CTRL	2020-04-22	Mother: 1496 APC hybrid; Father: 1530 TNF A hybrid	b	47	80.5	2020-08-04	2020-12-01
3	1936	F	CTRL	2020-04-29	Mother: 532 TNF DL; Father: 337 APC hybrid	c	45.5	81	2020-08-05	2020-12-01
4	1978	F	CTRL	2020-05-19	Mother:1555 p53 Cas9 hybrid; Father: 1510 APC hybrid	d	24.5	55	2020-08-05	2020-12-02
5	1979	F	CTRL	2020-05-19	Mother:1555 p53 Cas9 hybrid; Father: 1510 APC hybrid	d	35	58.5	2020-08-04	2020-12-01
6	1892	M	RL	2020-03-10	Mother: 1355 APC hybrid; B: 1392 Cas9 hybrid	a	60	88	2020-08-03	2020-12-02
7	1894	M	RL	2020-03-10	Mother: 1355 APC hybrid; B: 1392 Cas9 hybrid	a	71	112	2020-08-03	2020-12-01
8	1895	M	RL	2020-03-10	Mother: 1355 APC hybrid; B: 1392 Cas9 hybrid	a	47.5	75.5	2020-08-03	2020-12-02
9	1937	F	RL	2020-04-29	Mother: 532 TNF DL; Father: 337 APC hybrid	c	51	81.5	2020-08-05	2020-12-02
11	1883	M	COL	2020-03-07	Mother: 1354 APC p53 hybrid; Father: 1392 Cas9 hybrid	e	58	77	2020-08-04	2020-12-03
12	1888	F	COL	2020-03-07	Mother: 1354 APC p53 hybrid; Father: 1392 Cas9 hybrid	e	64	84.5	2020-08-04	2020-12-03
14	1926	F	COL	2020-04-22	Mother: 1496, Apc hybrid; Father: 1530 TNF A hybrid	b	52.5	79	2020-08-04	2020-12-03
15	1931	F	COL	3030-04-26	Mother: 1495 APC p53 hybrid; Father: 1278 p53 hybrid	f	36	50	2020-08-04	2020-12-03
16	1935	M	COL	2020-04-29	Mother: 532 TNF DL; Father: 337 APC hybrid	c	54	73.5	2020-08-05	2020-12-02

### Sheet: bile acids
unit: µmol/g dry weight
pig short nr	diet	7-KLCA	12-KLCA	a-MCA	b-MCA	CDCA	Cholenic acid-3,12-diol = ApoCA	CA	DCA	GCDCA	GDCA	HDCA	LCA	T-a-MCA	TCDCA	TDCA	TUDCA	UDCA	GLCA	MDCA	ALCA = AlloLCA	GHDCA	IsoDCA	3-Dehydrocholic acid	6,7-DKLCA	6-KLCA	7-Dehydrocholic acid	7-Sulfocholic acid	12-Dehydrocholic acid	Cholic acid-7ol-3one	GCA	GUDCA	IsoLCA	TCA	THDCA	TLCA	AlloCA	UCA	7,12-Diketolithocholic acid	DehydroLCA	GHCA	Lithocholenic acid	Obeticholic_acid	HCA	Tauro-omega-MCA	omega_MCA
1	CTRL	0.138877	0.184358	0.00324756	0.0194293	0.00381153	ND	0.00200869	0.00254763	0.00941516	ND	0.063296	1.086	0.00159707	0.00201237	ND	0.00223583	2.48742	ND	0.10667	1.25381	ND	ND	0.00159631	ND	0.649058	ND	ND	ND	ND	ND	0.0143353	0.304876	ND	0.00157912	ND	0.00408145	0.00286259	ND	0.101884	0.0260164	ND	0.00188553	0.0214462	0.00133097	ND
2	CTRL	0.0487115	0.0570678	0.00318876	0.0074257	0.00173682	ND	0.00163357	0.0139677	0.00224722	0.000105889	0.0133063	0.633202	0.00073	0.00121343	ND	0.000541209	0.626991	8.18453e-07	0.0310144	0.670926	ND	ND	0.00134417	ND	0.196114	ND	ND	0.0357728	0.00301177	ND	0.00184261	0.175639	ND	0.000457211	ND	0.0028155	0.00229634	ND	0.0717949	0.00508131	ND	0.00233403	0.00836146	0.000447838	ND
3	CTRL	0.121599	0.168261	0.00200606	0.0130091	0.0120984	ND	0.00186417	0.0057472	0.00246686	ND	0.0521888	0.863009	0.00143137	0.00382552	ND	0.00317474	1.1683	0.000110859	0.0597862	0.939016	ND	ND	0.00151127	ND	0.507456	ND	ND	0.0813039	0.00172517	ND	0.00252119	0.299033	ND	0.00241567	0.000167801	0.00345933	0.00537229	ND	0.178769	0.00532397	ND	0.00125076	0.0134976	0.00156273	ND
4	CTRL	0.0561686	0.0497231	0.00125944	ND	0.0105882	ND	0.0018401	0.00498069	0.00335645	ND	0.0284959	0.599208	ND	0.010121	ND	0.00331747	0.458529	0.000194951	0.0145989	ND	ND	ND	0.000568638	ND	0.215659	ND	ND	ND	ND	ND	0.00120278	0.00241321	ND	0.00247515	ND	0.00972269	0.00374375	0.0101676	0.0579009	0.00505892	ND	0.0115055	0.0044522	0.00293009	ND
5	CTRL	0.0442925	0.0660124	0.00387262	0.0135806	0.00145737	ND	ND	0.00665453	0.00078328	6.73323e-05	0.0175083	0.731353	0.000865162	0.00172443	ND	0.000620902	0.987888	0.000101617	0.039077	0.739084	ND	ND	ND	ND	0.234065	ND	ND	ND	0.00224032	ND	0.00158437	0.234176	ND	0.000653835	ND	ND	0.00190107	ND	0.0881038	0.00227513	ND	0.00177642	0.0151783	0.000790481	ND
6	RL	0.530831	0.872192	0.00714032	0.0390912	0.00743309	0.0289089	0.00649205	0.40029	0.0059881	0.00042747	0.213552	0.878295	ND	0.00090816	ND	0.000877338	3.14665	0.000268154	0.123164	0.98009	ND	ND	0.00282834	ND	2.00554	ND	ND	0.205836	0.135963	0.00228241	0.00621683	0.21457	ND	0.000789407	0.000301953	0.0132947	0.0766786	ND	0.167358	0.0149667	ND	0.00208492	0.0428024	0.000710759	ND
7	RL	0.487281	0.513894	0.00710082	0.00512066	0.0185903	2.9421	0.019779	0.598596	0.0102401	0.000739727	0.196619	3.14849	ND	0.00164717	ND	0.0010135	4.41835	0.00041621	0.187039	3.39215	ND	ND	0.0037903	ND	1.61545	0.025103	ND	ND	0.00817928	0.00151609	0.0084763	0.659118	ND	0.000719445	ND	0.0297222	0.0187012	0.014936	0.178281	0.0138122	ND	0.00610081	0.0058043	0.00047949	ND
8	RL	0.630747	0.651729	ND	0.0306169	0.00386052	ND	0.0061424	0.404533	0.00413065	0.000418181	0.340345	1.41103	0.000664243	0.000797626	ND	0.000815302	2.2875	0.000526992	0.0884697	1.51259	ND	ND	ND	ND	1.42036	ND	ND	0.167174	0.243611	0.00138756	0.00386127	0.331644	ND	0.000565305	0.000184371	0.010583	0.0714336	ND	0.515499	0.00907411	ND	0.00441899	0.0325791	0.000378373	ND
9	RL	0.062119	0.0618235	ND	0.00380286	0.00280172	ND	0.00311122	0.202817	0.00666613	0.000560267	0.0337126	1.11404	0.00115687	0.00284718	ND	0.00172871	0.412859	8.65999e-05	0.0262822	1.37612	ND	ND	ND	ND	0.367424	ND	ND	ND	0.0448745	0.00230926	0.00461461	0.314249	0.00038209	0.0012416	ND	0.00694279	0.0153891	ND	0.282713	0.00716957	ND	0.00223689	0.00485521	0.000851086	ND
11	COL	0.234881	0.243253	0.00595303	0.00879559	0.00177566	0.0510143	0.00398855	0.383238	0.0049466	0.000331024	0.0982837	1.49166	ND	0.00111723	ND	0.00034093	3.81183	0.000407724	0.120378	1.8958	ND	ND	ND	ND	1.07519	ND	ND	ND	0.0440683	0.00312652	0.00391274	0.510343	ND	0.000458135	0.0017577	0.0071639	0.045029	ND	0.287492	0.0138815	ND	ND	0.0128332	0.000703316	ND
12	COL	0.312747	0.395694	ND	0.00201592	0.00257999	0.0168443	0.00539215	0.468297	0.0073368	0.000407459	0.195727	1.97004	0.000771951	0.00186701	ND	0.000856181	2.50639	0.000419575	0.192678	2.24584	ND	ND	0.0015191	ND	1.11966	ND	ND	0.133566	0.288638	0.0023384	0.0038284	0.587499	ND	0.000745277	0.00137507	0.00816401	0.0648386	ND	0.746203	0.0107485	ND	0.00107385	0.0125549	0.000639237	ND
14	COL	0.339053	0.279074	0.00691486	0.0199629	0.00489667	0.0493654	0.0059644	0.295333	0.0127828	0.000289363	0.173306	3.22954	0.000909419	0.00243414	ND	0.000638002	2.23832	0.00049908	0.129152	3.40221	ND	ND	ND	ND	1.27903	ND	ND	0.201488	0.0666935	0.0032088	0.0035701	0.840334	0.000390816	0.000455916	0.00227596	0.00863135	0.0325752	ND	0.839999	0.0162707	ND	0.00133355	0.0223374	0.00139618	ND
15	COL	0.0799661	0.0458733	0.00691802	0.16025	0.0442835	0.0401671	0.0131239	0.146286	0.00675732	8.42215e-05	0.0367658	1.12562	0.00272898	0.00299217	ND	0.00146717	2.37481	0.000514776	0.0876191	1.15343	0.00101926	ND	ND	ND	0.279352	ND	ND	0.086435	0.0109697	0.00146414	0.00292339	0.313428	ND	0.00111527	0.00191674	0.0186058	0.0159336	ND	0.0949631	0.036935	ND	0.00350131	0.169315	0.00350463	ND
16	COL	0.717977	0.520297	ND	0.00549641	0.00328783	0.0260142	0.00250656	0.43118	0.0149684	0.000351049	0.268027	4.60067	0.00102611	0.00318825	ND	0.000485935	3.02015	0.000357146	0.22177	4.70935	ND	ND	ND	ND	2.16127	ND	ND	0.111301	0.206015	0.00391094	0.00309832	1.24568	ND	0.000328122	0.00335308	0.00561096	0.0341113	ND	2.38304	0.0108778	ND	ND	0.00972369	0.000556677	ND
ND= not detected

### Sheet: bile acid statistics
Kruskal Wallis, Benjamini-Hochberg adjustment	bile acid	unit	n	statistic	df	p	method	p.adj	p.adj.signif		Dunns multiple comparisons, Benjamini-Hochberg adjustment	bile acid	unit	group1	group2	n1	n2	statistic	p	p.adj	p.adj.signif
1	a-MCA	umol/g dry weight	14	0.134382	2	0.935	Kruskal-Wallis	0.935	ns		1	a-MCA	umol/g dry weight	CTRL	RL	5	4	0.36033	0.7186	0.821258	ns
2	ALCA = AlloLCA	umol/g dry weight	14	8.14286	2	0.0171	Kruskal-Wallis	0.0658286	ns		2	a-MCA	umol/g dry weight	CTRL	COL	5	5	0.229313	0.818626	0.868866	ns
3	AlloCA	umol/g dry weight	14	6.14571	2	0.0463	Kruskal-Wallis	0.07408	ns		3	a-MCA	umol/g dry weight	RL	COL	4	5	-0.144132	0.885396	0.910693	ns
4	b-MCA	umol/g dry weight	14	0.222857	2	0.895	Kruskal-Wallis	0.933913	ns		4	ALCA = AlloLCA	umol/g dry weight	CTRL	RL	5	4	1.81738	0.0691595	0.184425	ns
5	CA	umol/g dry weight	14	9.41143	2	0.00904	Kruskal-Wallis	0.0528	ns		5	ALCA = AlloLCA	umol/g dry weight	CTRL	COL	5	5	2.79694	0.00515896	0.0609912	ns
6	CDCA	umol/g dry weight	14	0.771429	2	0.68	Kruskal-Wallis	0.772364	ns		6	ALCA = AlloLCA	umol/g dry weight	RL	COL	4	5	0.819601	0.412444	0.571076	ns
7	Cholenic acid-3,12-diol = ApoCA	umol/g dry weight	14	7.18747	2	0.0275	Kruskal-Wallis	0.066	ns		7	AlloCA	umol/g dry weight	CTRL	RL	5	4	2.40535	0.0161569	0.0830928	ns
8	DCA	umol/g dry weight	14	9.10286	2	0.0106	Kruskal-Wallis	0.0528	ns		8	AlloCA	umol/g dry weight	CTRL	COL	5	5	1.66304	0.0963037	0.223673	ns
9	DehydroLCA	umol/g dry weight	14	6.78571	2	0.0336	Kruskal-Wallis	0.068	ns		9	AlloCA	umol/g dry weight	RL	COL	4	5	-0.837419	0.402357	0.571076	ns
10	GCA	umol/g dry weight	14	10.7317	2	0.00467	Kruskal-Wallis	0.0528	ns		10	b-MCA	umol/g dry weight	CTRL	RL	5	4	0.427618	0.668929	0.81924	ns
11	GCDCA	umol/g dry weight	14	5.57143	2	0.0617	Kruskal-Wallis	0.09255	ns		11	b-MCA	umol/g dry weight	CTRL	COL	5	5	0.377964	0.705457	0.81924	ns
12	GHCA	umol/g dry weight	14	4.5	2	0.105	Kruskal-Wallis	0.14	ns		12	b-MCA	umol/g dry weight	RL	COL	4	5	-0.0712697	0.943183	0.956467	ns
13	HCA	umol/g dry weight	14	0.691429	2	0.708	Kruskal-Wallis	0.772364	ns		13	CA	umol/g dry weight	CTRL	RL	5	4	2.85079	0.00436112	0.0609912	ns
14	IsoLCA	umol/g dry weight	14	7.90286	2	0.0192	Kruskal-Wallis	0.0658286	ns		14	CA	umol/g dry weight	CTRL	COL	5	5	2.34338	0.0191099	0.0859947	ns
15	LCA	umol/g dry weight	14	9.32286	2	0.00945	Kruskal-Wallis	0.0528	ns		15	CA	umol/g dry weight	RL	COL	4	5	-0.641427	0.521245	0.670173	ns
16	TCDCA	umol/g dry weight	14	2.93143	2	0.231	Kruskal-Wallis	0.2772	ns		16	CDCA	umol/g dry weight	CTRL	RL	5	4	0.855236	0.392421	0.571076	ns
17	total BA	umol/g dry weight	14	7.32	2	0.0257	Kruskal-Wallis	0.066	ns		17	CDCA	umol/g dry weight	CTRL	COL	5	5	0.226779	0.820596	0.868866	ns
18	total primary BA	umol/g dry weight	14	6.76286	2	0.034	Kruskal-Wallis	0.068	ns		18	CDCA	umol/g dry weight	RL	COL	4	5	-0.641427	0.521245	0.670173	ns
19	total secondary BA	umol/g dry weight	14	7.32	2	0.0257	Kruskal-Wallis	0.066	ns		19	Cholenic acid-3,12-diol = ApoCA	umol/g dry weight	CTRL	RL	5	4	1.52214	0.127975	0.263262	ns
20	UCA	umol/g dry weight	14	9.02571	2	0.011	Kruskal-Wallis	0.0528	ns		20	Cholenic acid-3,12-diol = ApoCA	umol/g dry weight	CTRL	COL	5	5	2.66388	0.00772458	0.0609912	ns
21	UDCA	umol/g dry weight	14	3.89143	2	0.143	Kruskal-Wallis	0.180632	ns		21	Cholenic acid-3,12-diol = ApoCA	umol/g dry weight	RL	COL	4	5	0.98939	0.322473	0.527682	ns
22	12-KLCA	umol/g dry weight	14	4.53143	2	0.104	Kruskal-Wallis	0.14	ns		22	DCA	umol/g dry weight	CTRL	RL	5	4	2.67261	0.00752631	0.0609912	ns
23	6-KLCA	umol/g dry weight	14	6.28286	2	0.0432	Kruskal-Wallis	0.07408	ns		23	DCA	umol/g dry weight	CTRL	COL	5	5	2.49457	0.0126111	0.0698463	ns
24	7-KLCA	umol/g dry weight	14	6.16571	2	0.0458	Kruskal-Wallis	0.07408	ns		24	DCA	umol/g dry weight	RL	COL	4	5	-0.320713	0.748428	0.841981	ns
											25	DehydroLCA	umol/g dry weight	CTRL	RL	5	4	1.58575	0.112796	0.2461	ns
											26	DehydroLCA	umol/g dry weight	CTRL	COL	5	5	2.57016	0.0101652	0.0609912	ns
											27	DehydroLCA	umol/g dry weight	RL	COL	4	5	0.837419	0.402357	0.571076	ns
											28	GCA	umol/g dry weight	CTRL	RL	5	4	1.91335	0.0557029	0.160424	ns
											29	GCA	umol/g dry weight	CTRL	COL	5	5	3.24707	0.00116601	0.0609912	ns
											30	GCA	umol/g dry weight	RL	COL	4	5	1.14801	0.250964	0.451735	ns
											31	GCDCA	umol/g dry weight	CTRL	RL	5	4	1.35412	0.175697	0.332899	ns
											32	GCDCA	umol/g dry weight	CTRL	COL	5	5	2.34338	0.0191099	0.0859947	ns
											33	GCDCA	umol/g dry weight	RL	COL	4	5	0.855236	0.392421	0.571076	ns
											34	GHCA	umol/g dry weight	CTRL	RL	5	4	1.1225	0.261651	0.459485	ns
											35	GHCA	umol/g dry weight	CTRL	COL	5	5	2.1166	0.0342937	0.116226	ns
											36	GHCA	umol/g dry weight	RL	COL	4	5	0.873053	0.382634	0.571076	ns
											37	HCA	umol/g dry weight	CTRL	RL	5	4	0.391983	0.695071	0.81924	ns
											38	HCA	umol/g dry weight	CTRL	COL	5	5	0.831522	0.405679	0.571076	ns
											39	HCA	umol/g dry weight	RL	COL	4	5	0.391983	0.695071	0.81924	ns
											40	IsoLCA	umol/g dry weight	CTRL	RL	5	4	1.56793	0.116897	0.247546	ns
											41	IsoLCA	umol/g dry weight	CTRL	COL	5	5	2.79694	0.00515896	0.0609912	ns
											42	IsoLCA	umol/g dry weight	RL	COL	4	5	1.06904	0.285049	0.488656	ns
											43	LCA	umol/g dry weight	CTRL	RL	5	4	1.79956	0.0719303	0.184964	ns
											44	LCA	umol/g dry weight	CTRL	COL	5	5	3.02372	0.00249691	0.0609912	ns
											45	LCA	umol/g dry weight	RL	COL	4	5	1.05123	0.293154	0.490863	ns
											46	TCDCA	umol/g dry weight	CTRL	RL	5	4	-1.60357	0.108809	0.244821	ns
											47	TCDCA	umol/g dry weight	CTRL	COL	5	5	-0.226779	0.820596	0.868866	ns
											48	TCDCA	umol/g dry weight	RL	COL	4	5	1.38976	0.164602	0.320307	ns
											49	total BA	umol/g dry weight	CTRL	RL	5	4	1.74611	0.0807924	0.193902	ns
											50	total BA	umol/g dry weight	CTRL	COL	5	5	2.64575	0.00815097	0.0609912	ns
											51	total BA	umol/g dry weight	RL	COL	4	5	0.748331	0.45426	0.60568	ns
											52	total primary BA	umol/g dry weight	CTRL	RL	5	4	2.19154	0.0284126	0.102285	ns
											53	total primary BA	umol/g dry weight	CTRL	COL	5	5	2.26779	0.0233422	0.0933688	ns
											54	total primary BA	umol/g dry weight	RL	COL	4	5	-0.0534522	0.957372	0.957372	ns
											55	total secondary BA	umol/g dry weight	CTRL	RL	5	4	1.74611	0.0807924	0.193902	ns
											56	total secondary BA	umol/g dry weight	CTRL	COL	5	5	2.64575	0.00815097	0.0609912	ns
											57	total secondary BA	umol/g dry weight	RL	COL	4	5	0.748331	0.45426	0.60568	ns
											58	UCA	umol/g dry weight	CTRL	RL	5	4	2.58353	0.00977963	0.0609912	ns
											59	UCA	umol/g dry weight	CTRL	COL	5	5	2.57016	0.0101652	0.0609912	ns
											60	UCA	umol/g dry weight	RL	COL	4	5	-0.160357	0.8726	0.910539	ns
											61	UDCA	umol/g dry weight	CTRL	RL	5	4	1.38976	0.164602	0.320307	ns
											62	UDCA	umol/g dry weight	CTRL	COL	5	5	1.88982	0.0587817	0.16278	ns
											63	UDCA	umol/g dry weight	RL	COL	4	5	0.391983	0.695071	0.81924	ns
											64	12-KLCA	umol/g dry weight	CTRL	RL	5	4	2.10246	0.0355134	0.116226	ns
											65	12-KLCA	umol/g dry weight	CTRL	COL	5	5	1.28508	0.198765	0.36695	ns
											66	12-KLCA	umol/g dry weight	RL	COL	4	5	-0.890871	0.372998	0.571076	ns
											67	6-KLCA	umol/g dry weight	CTRL	RL	5	4	2.29845	0.0215364	0.0912129	ns
											68	6-KLCA	umol/g dry weight	CTRL	COL	5	5	1.96542	0.0493662	0.148099	ns
											69	6-KLCA	umol/g dry weight	RL	COL	4	5	-0.445435	0.656005	0.81924	ns
											70	7-KLCA	umol/g dry weight	CTRL	RL	5	4	2.20936	0.0271496	0.102285	ns
											71	7-KLCA	umol/g dry weight	CTRL	COL	5	5	2.04101	0.04125	0.12913	ns
											72	7-KLCA	umol/g dry weight	RL	COL	4	5	-0.285079	0.775584	0.859108	ns

### Sheet: immunohistochemistry
Ki67	rectum, crypt
pig id	diet	counting	Ki67 + %	average
1883	COL	Counting 1	7.57576	15.9256
1883	COL	Counting 2	10.7692
1883	COL	Counting 3	15.3846
1883	COL	Counting 4	19.697
1883	COL	Counting 5	11.3208
1883	COL	Counting 6	16.6667
1883	COL	Counting 7	23.6842
1883	COL	Counting 8	28
1883	COL	Counting 9	13.0435
1883	COL	Counting 10	13.1148
1888	COL	Counting 1	12.5	14.0634
1888	COL	Counting 2	11.5385
1888	COL	Counting 3	10.7143
1888	COL	Counting 4	15.1515
1888	COL	Counting 5	16.0714
1888	COL	Counting 6	13.3333
1888	COL	Counting 7	24.4898
1888	COL	Counting 8	13.7255
1888	COL	Counting 9	8.82353
1888	COL	Counting 10	14.2857
1926	COL	Counting 1	19.6429	14.6941
1926	COL	Counting 2	5.35714
1926	COL	Counting 3	8.06452
1926	COL	Counting 4	14.7541
1926	COL	Counting 5	16.9231
1926	COL	Counting 6	15
1926	COL	Counting 7	16.6667
1926	COL	Counting 8	25.8621
1926	COL	Counting 9	11.9048
1926	COL	Counting 10	12.766
1931	COL	Counting 1	8.75	15.8742
1931	COL	Counting 2	17.7419
1931	COL	Counting 3	5.40541
1931	COL	Counting 4	16.9811
1931	COL	Counting 5	16.6667
1931	COL	Counting 6	10.8434
1931	COL	Counting 7	12.2807
1931	COL	Counting 8	21.3333
1931	COL	Counting 9	29.5082
1931	COL	Counting 10	19.2308
	COL
1935	COL	Counting 1	15.493	16.6007
1935	COL	Counting 2	18.3099
1935	COL	Counting 3	17.3913
1935	COL	Counting 4	14.9425
1935	COL	Counting 5	15.6627
1935	COL	Counting 6	15.873
1935	COL	Counting 7	11.6883
1935	COL	Counting 8	24.5902
1935	COL	Counting 9	17.2414
1935	COL	Counting 10	14.8148
1891	CTRL	Counting 1	15.7303	21.1847
1891	CTRL	Counting 2	13.0952
1891	CTRL	Counting 3	32.2034
1891	CTRL	Counting 4	29.1667
1891	CTRL	Counting 5	28.5714
1891	CTRL	Counting 6	20
1891	CTRL	Counting 7	10.7143
1891	CTRL	Counting 8	21.875
1891	CTRL	Counting 9	25.4902
1891	CTRL	Counting 10	15
1920	CTRL	Counting 1	11.3208	23.6794
1920	CTRL	Counting 2	23.8095
1920	CTRL	Counting 3	22.5806
1920	CTRL	Counting 4	27.2727
1920	CTRL	Counting 5	31.6667
1920	CTRL	Counting 6	23.8095
1920	CTRL	Counting 7	20.5128
1920	CTRL	Counting 8	29.1667
1920	CTRL	Counting 9	22.5806
1920	CTRL	Counting 10	24.0741
1936	CTRL	Counting 1	26.4151	21.0357
1936	CTRL	Counting 2	19.6078
1936	CTRL	Counting 3	23.5294
1936	CTRL	Counting 4	20.2532
1936	CTRL	Counting 5	23.5294
1936	CTRL	Counting 6	23.5294
1936	CTRL	Counting 7	20
1936	CTRL	Counting 8	18.1818
1936	CTRL	Counting 9	16.6667
1936	CTRL	Counting 10	18.6441
1978	CTRL	Counting 1	16.0714	15.5952
1978	CTRL	Counting 2	10.5263
1978	CTRL	Counting 3	15.7143
1978	CTRL	Counting 4	14.4231
1978	CTRL	Counting 5	10.7692
1978	CTRL	Counting 6	23.5294
1978	CTRL	Counting 7	31.0345
1978	CTRL	Counting 8	10.7143
1978	CTRL	Counting 9	8.69565
1978	CTRL	Counting 10	14.4737
1979	CTRL	Counting 1	40.9091	21.8415
1979	CTRL	Counting 2	31.1688
1979	CTRL	Counting 3	18.5185
1979	CTRL	Counting 4	19.6721
1979	CTRL	Counting 5	20.8333
1979	CTRL	Counting 6	20.7547
1979	CTRL	Counting 7	18.75
1979	CTRL	Counting 8	13.8889
1979	CTRL	Counting 9	27.3973
1979	CTRL	Counting 10	6.52174
1892	RL	Counting 1	40	41.7493
1892	RL	Counting 2	22.807
1892	RL	Counting 3	37.5
1892	RL	Counting 4	42.3077
1892	RL	Counting 5	34.375
1892	RL	Counting 6	48.8372
1892	RL	Counting 7	57.7465
1892	RL	Counting 8	44.8276
1892	RL	Counting 9	50.7937
1892	RL	Counting 10	38.2979
1894	RL	Counting 1	25.3521	28.8438
1894	RL	Counting 2	24.3243
1894	RL	Counting 3	24.7059
1894	RL	Counting 4	29.5455
1894	RL	Counting 5	43.0769
1894	RL	Counting 6	20.2899
1894	RL	Counting 7	41.8919
1894	RL	Counting 8	20.2381
1894	RL	Counting 9	32.1839
1894	RL	Counting 10	26.8293
1895	RL	Counting 1	37.037	38.4635
1895	RL	Counting 2	44.6429
1895	RL	Counting 3	45.614
1895	RL	Counting 4	32.7869
1895	RL	Counting 5	47.9167
1895	RL	Counting 6	34.6939
1895	RL	Counting 7	43.4783
1895	RL	Counting 8	37.6812
1895	RL	Counting 9	33.3333
1895	RL	Counting 10	27.451
1937	RL	Counting 1	43.75	42.874
1937	RL	Counting 2	46.2963
1937	RL	Counting 3	37.2549
1937	RL	Counting 6	48.2143
1937	RL	Counting 7	48.9362
1937	RL	Counting 8	46.6667
1937	RL	Counting 9	28.169
1937	RL	Counting 8	42.8571
1937	RL	Counting 9	54.4118
1937	RL	Counting 10	32.1839

### Sheet: fatty acids
unit: nmol/mg dry weight
pig	diet	time (month)	sat	monounsat	di-unsaturated	>2 unsat	< 14	14-17	18-19	20-21	22-24	total	iso	anteiso
1	CTRL	7	111.462	156.712	54.9078	2.68471	0.574559	69.864	246.607	3.30485	4.88647	329.593	1.82853	2.52779
2	CTRL	7	100.737	82.8926	17.8229	0.981618	0.467647	50.1888	144.545	2.61103	4.08426	206.134	1.90118	2.33588
3	CTRL	7	124.635	48.2796	10.6171	0.668824	0.545735	61.3176	116.382	1.95294	3.38662	189.283	2.99603	2.70235
4	CTRL	7	132.917	131.213	37.7669	2.37103	0.573824	65.0412	229.078	4.01912	5.01471	308.568	2.05853	2.78206
5	CTRL	7	105.875	69.7949	10.6451	0.9925	0.310147	39.7403	141.116	2.38324	3.31691	189.892	1.42265	1.60353
6	RL	7	482.651	151.268	28.514	4.57618	1.0525	238.323	414.675	7.45618	5.05779	675.688	4.74662	4.37662
7	RL	7	506.784	140.695	20.5251	3.305	0.857647	232.818	425.495	7.00574	4.75706	679.527	4.53353	4.05926
8	RL	7	493.268	119.703	15.4022	2.80103	0.822647	224.677	394.756	6.40765	4.1675	639.193	4.15471	4.20662
9	RL	7	482.213	84.7243	11.14	1.84632	0.788824	207.875	361.995	5.58471	3.29265	587.288	4.04294	3.70868
11	COL	7	497.732	131.244	16.486	2.93559	0.898382	236.588	399.025	7.16088	4.28294	656.403	4.47088	3.97721
12	COL	7	581.697	95.9612	10.7057	1.85838	1.01706	243.613	433.191	7.72574	4.12735	699.988	5.39471	4.91912
14	COL	7	505.771	82.6107	9.75985	1.97515	0.965441	219.932	367.596	6.82574	4.24324	607.6	4.40059	3.63632
15	COL	7	668.995	131.571	15.3329	3.15735	0.983824	311.341	491.71	9.25529	5.18397	828.999	5.26029	5.26412
16	COL	7	722.266	133.635	15.5513	2.60338	1.22191	355.814	503.381	8.57265	4.54779	884.231	5.57765	5.11647
sat	total saturated fatty acids
monounsat	total monounsaturated fatty acids
di-unsaturated	total di-unsaturatedurated fatty acids
>2 unsat	chainlenght <2 unsat
< 14	chainlenght <14
14-17	chainlenght 14-17
18-19	chainlenght 18-19
20-21	chainlenght 20-21
22-24	chainlenght 22-24
total	total fatty acids
iso	total iso-fatty acids
anteiso	total anteiso-fatty acids

### Sheet: sterols stanols
unit: nmol/mg dry weight
pig	region	time	diet	Coprostan-3-ol	Cholesterol	Cholestanol-5alpha-3beta	Brassicasterol	5-beta-Sitostanol (24-Ethylcoprostanol)	Campesterol	Campestanol-5alpha-3beta	Stigmasterol	Sitosterol	5-alpha-Sitostanol
1	Faeces	7	CTRL	ND	3.98	0.3	0.07	ND	0.85	0.66	0.54	2.7	0.65
2	Faeces	7	CTRL	ND	2.79	0.24	0.07	ND	0.62	0.59	0.39	2.04	0.62
3	Faeces	7	CTRL	ND	2.03	0.46	0.07	ND	0.67	0.8	0.47	2.5	0.93
4	Faeces	7	CTRL	ND	4.29	0.19	ND	ND	0.88	0.76	0.47	2.87	0.73
5	Faeces	7	CTRL	ND	4.03	0.23	ND	ND	0.46	0.51	0.35	1.54	0.61
6	Faeces	7	RL	12.45	3.21	0.34	0.07	0.28	0.13	0.37	0.19	0.34	0.45
7	Faeces	7	RL	9.34	3.89	0.3	ND	ND	0.2	0.25	0.2	0.38	0.51
8	Faeces	7	RL	6.69	4.64	0.35	ND	ND	0.13	0.38	0.2	0.46	0.44
9	Faeces	7	RL	11.68	5.05	0.53	ND	ND	0.26	0.4	0.19	0.44	0.43
11	Faeces	7	COL	9.36	4.65	0.27	ND	0.11	0.24	0.35	0.21	0.46	0.5
12	Faeces	7	COL	9.79	5.27	0.92	0.08	0.14	0.28	0.45	0.23	0.61	0.65
14	Faeces	7	COL	15.41	5.35	0.67	0.07	0.5	0.19	0.58	0.2	0.56	0.68
15	Faeces	7	COL	34.83	4.15	0.95	ND	0.57	0.15	0.38	0.23	0.23	0.57
16	Faeces	7	COL	17.4	5.71	0.38	0.07	0.38	0.19	0.41	0.22	0.61	0.6
ND= not detected
