## Supplementary material for "Secondary bile acid production by gut bacteria promotes Western diet-associated colorectal cancer": Table S4

### Sheet: phenotype
mouse id	microbiota	treatment	sex	tumors total	tumours small (<1.2 mm2)	tumours medium (1.2 - 2.5 mm2)	tumours large (>2.5 mm2)
21_C	7aDH-	AOM/DSS	M	9	4	3	2
22_C	7aDH-	AOM/DSS	M	10	3	4	3
23_C	7aDH-	AOM/DSS	M	8	2	3	3
24_C	7aDH-	AOM/DSS	M	8	3	2	3
25_C	7aDH-	AOM/DSS	F	6	3	3	0
26_C	7aDH-	AOM/DSS	F	9	2	4	3
27_C	7aDH-	AOM/DSS	F	4	3	0	1
28_C	7aDH-	AOM/DSS	F	9	4	2	3
29_C	7aDH+ (C. scindens)	AOM/DSS	M	11	3	4	4
30_C	7aDH+ (C. scindens)	AOM/DSS	M	13	9	2	2
31_C	7aDH+ (C. scindens)	AOM/DSS	F	25	15	5	5
32_C	7aDH+ (C. scindens)	AOM/DSS	F	22	15	6	1
33_C	7aDH+ (C. scindens)	AOM/DSS	F	31	11	16	4
34_C	7aDH+ (C. scindens)	AOM/DSS	F	21	13	4	4
1_E	7aDH-	AOM/DSS	F	9	2	4	3
2_E	7aDH-	AOM/DSS	F	9	4	3	2
3_E	7aDH-	AOM/DSS	F	10	4	2	4
4_E	7aDH-	AOM/DSS	M	7	0	2	4
5_E	7aDH-	AOM/DSS	M	14	2	6	6
6_E	7aDH-	AOM/DSS	M	11	3	3	5
7_E	7aDH-	AOM/DSS	M	9	1	5	3
8_E	7aDH-	AOM/DSS	M	11	2	6	3
9_E	7aDH-	AOM/DSS	F	12	3	4	5
10_E	7aDH-	AOM/DSS	F	8	0	5	3
11_E	7aDH+ (E. muris)	AOM/DSS	F	15	4	4	7
12_E	7aDH+ (E. muris)	AOM/DSS	F	21	4	2	15
13_E	7aDH+ (E. muris)	AOM/DSS	F	15	2	7	5
14_E	7aDH+ (E. muris)	AOM/DSS	M	16	4	8	4
15_E	7aDH+ (E. muris)	AOM/DSS	M	19	14	1	4
16_E	7aDH+ (E. muris)	AOM/DSS	M	10	6	2	2
17_E	7aDH+ (E. muris)	AOM/DSS	M	11	5	4	2
18_E	7aDH+ (E. muris)	AOM/DSS	M	37	27	5	5

### Sheet: microbiota composition
quantification by targetet qPCR from colon content
microbiota	treatment	sex	mouse id	readout	C.scindens	B.producta	B.wadsworthia	P.distasonis	B.uniformis	P.vulgatus		readout	C.scindens	B.producta	B.wadsworthia	P.distasonis	B.uniformis	P.vulgatus
7aDH-	no	M	1_C	number of cells	0	73600000	3040000	20100000	33300000	157000000		relative abundance	0	25.641	1.05909	7.00251	11.6012	54.6962
7aDH-	no	M	2_C	number of cells	0	153000000	4300000	33600000	51700000	248000000		relative abundance	0	31.1863	0.876478	6.84876	10.5381	50.5503
7aDH-	no	M	3_C	number of cells	0	64400000	3010000	35600000	37200000	187000000		relative abundance	0	19.6816	0.919899	10.8799	11.3688	57.1498
7aDH-	no	M	4_C	number of cells	0	85800000	3150000	27900000	38700000	212000000		relative abundance	0	23.3438	0.857026	7.5908	10.5292	57.6792
7aDH-	no	M	5_C	number of cells	0	79500000	2930000	29200000	38300000	221000000		relative abundance	0	21.4326	0.789906	7.87211	10.3254	59.58
7aDH-	no	F	6_C	number of cells	0	122000000	5040000	18700000	54000000	240000000		relative abundance	0	27.7437	1.14613	4.25251	12.28	54.5777
7aDH-	no	F	7_C	number of cells	0	78400000	4480000	14500000	45400000	227000000		relative abundance	0	21.2018	1.21153	3.92125	12.2776	61.3879
7aDH-	no	F	8_C	number of cells	0	108000000	4200000	21300000	39500000	269000000		relative abundance	0	24.4344	0.950226	4.819	8.93665	60.8597
7aDH-	no	F	9_C	number of cells	0	116000000	4300000	21900000	59800000	230000000		relative abundance	0	26.8519	0.99537	5.06944	13.8426	53.2407
7aDH-	no	F	10_C	number of cells	0	154000000	3890000	23700000	58300000	241000000		relative abundance	0	32.024	0.808917	4.92836	12.1234	50.1154
7aDH+ (C. scindens)	no	M	11_C	number of cells	64900000	133000000	990000	24046786	19300000	140000000		relative abundance	16.979	34.7952	0.259002	6.29107	5.04923	36.6265
7aDH+ (C. scindens)	no	M	12_C	number of cells	132000000	207000000	1120000	36138676	33800000	159000000		relative abundance	23.1962	36.3759	0.196816	6.35061	5.93963	27.9409
7aDH+ (C. scindens)	no	M	13_C	number of cells	104000000	140000000	2100000	28880977	57000000	162000000		relative abundance	21.0534	28.3412	0.425118	5.84658	11.5389	32.7948
7aDH+ (C. scindens)	no	M	14_C	number of cells	60900000	55100000	965000	9.68054e+06	17900000	75300000		relative abundance	27.7013	25.0631	0.438945	4.40334	8.14208	34.2513
7aDH+ (C. scindens)	no	M	15_C	number of cells	92100000	97200000	1470000	19531131	40100000	145000000		relative abundance	23.2928	24.5826	0.371774	4.93957	10.1416	36.6716
7aDH+ (C. scindens)	no	F	16_C	number of cells	66900000	58900000	1350000	17927020	27500000	127000000		relative abundance	22.3315	19.6611	0.450635	5.98411	9.17961	42.3931
7aDH+ (C. scindens)	no	F	17_C	number of cells	116000000	104000000	1160000	22132982	26900000	168000000		relative abundance	26.4724	23.7338	0.264724	5.05097	6.13885	38.3393
7aDH+ (C. scindens)	no	F	18_C	number of cells	106000000	100000000	1520000	26086304	38700000	182000000		relative abundance	23.3323	22.0116	0.334576	5.74201	8.51848	40.0611
7aDH+ (C. scindens)	no	F	19_C	number of cells	121000000	152000000	1560000	29591926	37700000	209000000		relative abundance	21.966	27.5936	0.283198	5.37203	6.84394	37.9412
7aDH+ (C. scindens)	no	F	20_C	number of cells	119000000	115000000	2070000	23144719	38700000	203000000		relative abundance	23.7565	22.958	0.413244	4.62049	7.72587	40.5259
7aDH-	AOM/DSS	M	21_C	number of cells	0	76200000	2710000	25400000	55700000	232000000		relative abundance	0	19.4383	0.691309	6.47943	14.2088	59.1822
7aDH-	AOM/DSS	M	22_C	number of cells	0	115000000	3190000	28600000	56400000	347000000		relative abundance	0	20.9019	0.5798	5.1982	10.251	63.0691
7aDH-	AOM/DSS	M	23_C	number of cells	0	105000000	3970000	24900000	70100000	263000000		relative abundance	0	22.4854	0.850162	5.33225	15.0117	56.3205
7aDH-	AOM/DSS	M	24_C	number of cells	0	85900000	3320000	31000000	59200000	320000000		relative abundance	0	17.2	0.664771	6.2072	11.8538	64.0743
7aDH-	AOM/DSS	F	25_C	number of cells	0	97100000	2700000	43500000	45600000	229000000		relative abundance	0	23.2352	0.646088	10.4092	10.9117	54.7978
7aDH-	AOM/DSS	F	26_C	number of cells	0	54100000	2840000	60000000	62400000	342000000		relative abundance	0	10.3771	0.54475	11.5088	11.9692	65.6002
7aDH-	AOM/DSS	F	27_C	number of cells	0	100000000	2880000	41000000	32900000	247000000		relative abundance	0	23.5971	0.679598	9.67483	7.76346	58.285
7aDH-	AOM/DSS	F	28_C	number of cells	0	142000000	2700000	51300000	56500000	314000000		relative abundance	0	25.0662	0.476611	9.0556	9.97352	55.4281
7aDH+ (C. scindens)	AOM/DSS	M	29_C	number of cells	615000000	99200000	2270000	29900000	56400000	315000000		relative abundance	55.0203	8.87481	0.203083	2.67497	5.04576	28.1811
7aDH+ (C. scindens)	AOM/DSS	M	30_C	number of cells	541000000	115000000	2710000	21800000	62100000	240000000		relative abundance	55.0574	11.7035	0.275796	2.21858	6.3199	24.4247
7aDH+ (C. scindens)	AOM/DSS	F	31_C	number of cells	499000000	66500000	2080000	41800000	50200000	290000000		relative abundance	52.5495	7.0031	0.219044	4.40195	5.28655	30.5398
7aDH+ (C. scindens)	AOM/DSS	F	32_C	number of cells	518000000	86700000	2010000	28900000	44800000	246000000		relative abundance	55.9148	9.35871	0.216967	3.11957	4.83587	26.5541
7aDH+ (C. scindens)	AOM/DSS	F	33_C	number of cells	344000000	10700000	2010000	39100000	61100000	310000000		relative abundance	44.8553	1.39521	0.262091	5.09838	7.96704	40.422
7aDH+ (C. scindens)	AOM/DSS	F	34_C	number of cells	289000000	28900000	1760000	50300000	57200000	323000000		relative abundance	38.5251	3.85251	0.234617	6.70524	7.62504	43.0575
relative abundance (16S rRNA gene amplicon analysis) from colon content
colonization	treatment	sex	mouse id	readout	E. muris	B. producta	B. wadsworthia	P. distasonis	B. uniformis	P. vulgatus	other	cage
7aDH-	AOM/DSS	F	1_E	norm. rel. abundance	0	5.57437	8.5504	9.11045	15.1407	61.6241	0	7874
7aDH-	AOM/DSS	F	2_E	norm. rel. abundance	0	5.08271	7.73496	9.54625	15.6178	62.0183	0	7874
7aDH-	AOM/DSS	F	3_E	norm. rel. abundance	0	8.14589	10.4968	9.5245	18.1783	53.6545	0	7874
7aDH-	AOM/DSS	M	4_E	norm. rel. abundance	0	8.19548	5.83407	7.24839	18.3356	60.3864	0	7872
7aDH-	AOM/DSS	M	5_E	norm. rel. abundance	0	12.1915	9.36276	11.0538	19.2353	48.1567	0	7872
7aDH-	AOM/DSS	M	6_E	norm. rel. abundance	0	9.39637	9.14241	9.22706	19.6327	52.6014	0	7875
7aDH-	AOM/DSS	M	7_E	norm. rel. abundance	0	6.77748	7.99396	11.2127	24.201	49.7922	0.0226672	7873
7aDH-	AOM/DSS	M	8_E	norm. rel. abundance	0	12.0474	7.17649	7.92336	13.4275	59.3928	0.0324728	7873
7aDH-	AOM/DSS	F	9_E	norm. rel. abundance	0	7.35375	7.22105	10.6823	15.9571	58.7858	0	7874
7aDH-	AOM/DSS	F	10_E	norm. rel. abundance	0	7.41703	12.2948	10.5468	15.9561	53.3483	0.436991	7874
7aDH+ (E. muris)	AOM/DSS	F	11_E	norm. rel. abundance	8.75971	10.587	5.79032	10.4043	16.6743	47.773	0.0114207	7841
7aDH+ (E. muris)	AOM/DSS	F	12_E	norm. rel. abundance	5.5294	8.1814	4.08407	11.4632	11.8478	58.8875	0.00662998	7841
7aDH+ (E. muris)	AOM/DSS	F	13_E	norm. rel. abundance	4.38008	8.27976	4.34475	10.5475	15.1325	57.1388	0.176616	7841
7aDH+ (E. muris)	AOM/DSS	M	14_E	norm. rel. abundance	4.279	13.7151	4.99629	9.63394	13.2698	54.044	0.0618353	7843
7aDH+ (E. muris)	AOM/DSS	M	15_E	norm. rel. abundance	4.40026	9.53548	4.49449	11.9099	11.2598	58.4001	0	7845
7aDH+ (E. muris)	AOM/DSS	M	16_E	norm. rel. abundance	5.5236	7.09044	4.76002	13.5165	14.2701	54.7501	0.0892503	7840
7aDH+ (E. muris)	AOM/DSS	M	17_E	norm. rel. abundance	5.21135	6.14572	3.87653	10.6897	12.4138	61.6574	0.00556173	7842
7aDH+ (E. muris)	AOM/DSS	M	18_E	norm. rel. abundance	4.24915	8.23757	5.36939	10.6905	8.37277	63.0613	0.0193143	7844

### Sheet: bile acids
Caecum [nmol/g caecum content dry weight]	Caecum [µmol/g caecum content dry weight]
mouse	treatment	microbiota	sex	Tauro-b-MCA	aMCA	bMCA	GCA	CA	TCA	UDCA	GDCA	TCDC	TDCA	CDCA	oxo-DCA	DCA	iso-DCA	LCA	sum
1_C	no	7aDH+ (C. scindens)	M	1.35848e-07	0.00513609	0.062289	ND	0.0255636	ND	0.00226276	ND	ND	ND	0.00163834	ND	0.00136248	ND	0.00271989	0.100972
2_C	no	7aDH+ (C. scindens)	M	ND	0.00273141	0.0349555	ND	0.0106025	ND	0.000861218	ND	ND	ND	0.000968835	ND	0.00487241	ND	0.00295486	0.0579467
3_C	no	7aDH+ (C. scindens)	M	9.57736e-07	0.00358403	0.0542301	ND	0.0168108	ND	0.00154712	ND	ND	ND	0.00135699	ND	0.00378756	0.000129667	0.00417775	0.0856249
4_C	no	7aDH+ (C. scindens)	M	9.53884e-06	0.00244282	0.0509245	ND	0.0171059	8.15476e-06	0.00139579	ND	ND	ND	0.00108233	ND	0.00180193	0.000333156	0.0032175	0.0783216
5_C	no	7aDH+ (C. scindens)	M	4.62741e-06	0.00361075	0.0415217	ND	0.0170609	3.66782e-06	0.00139011	ND	ND	ND	0.00121253	ND	0.000679474	0.000339899	0.00273175	0.0685553
6_C	no	7aDH+ (C. scindens)	F	2.62467e-05	0.00531796	0.1029	ND	0.123538	0.00104248	0.00120387	ND	2.3716e-06	3.2823e-05	0.00100876	0.00277728	0.129802	8.27147e-05	0.00574702	0.373481
7_C	no	7aDH+ (C. scindens)	F	1.46122e-06	0.00259632	0.0527852	ND	0.0687114	2.29394e-05	0.000738075	ND	ND	1.13904e-06	0.000817532	0.000808243	0.0473735	0.000183821	0.0044273	0.178467
8_C	no	7aDH+ (C. scindens)	F	1.33782e-06	0.00214035	0.0582426	2.56963e-06	0.0539694	4.67628e-05	0.000775311	8.37832e-07	ND	9.00821e-07	0.00061714	0.00106242	0.063762	0.0004515	0.00318213	0.184255
9_C	no	7aDH+ (C. scindens)	F	0.000362252	0.00737193	0.119684	ND	0.182924	0.0146192	0.00178497	ND	2.00414e-05	0.00014815	0.00128112	0.00190794	0.0728285	0.00051412	0.00476235	0.408209
10_C	no	7aDH+ (C. scindens)	F	0.000153545	0.00112175	0.116139	8.19495e-06	0.137439	0.00204523	0.00109218	6.06193e-07	5.64651e-06	4.66581e-05	0.00166703	0.0012312	0.0950935	8.61601e-05	0.00786383	0.363994
11_C	no	7aDH-	M	1.77835e-06	0.0132241	0.0907042	ND	0.0633998	3.17404e-05	0.00277717	ND	2.22692e-06	ND	0.00478838	ND	ND	ND	0.00240313	0.177333
12_C	no	7aDH-	M	6.75273e-07	0.0104528	0.0842494	ND	0.0451992	6.22049e-06	0.00252378	ND	ND	ND	0.00347558	ND	ND	ND	0.00317464	0.149082
13_C	no	7aDH-	M	2.31964e-05	0.0128425	0.140884	ND	0.0710509	4.6698e-05	0.00355601	ND	3.6872e-06	ND	0.00290346	ND	ND	0.000146502	0.00289498	0.234352
14_C	no	7aDH-	M	6.2622e-06	0.0248747	0.31057	ND	0.129662	0.000219628	0.00450638	ND	5.23899e-06	ND	0.00253118	ND	ND	ND	0.00396578	0.476342
15_C	no	7aDH-	M	2.47144e-06	0.00300513	0.0381363	ND	0.0204402	2.34302e-05	0.00093424	ND	ND	ND	0.00119037	ND	ND	0.000158863	0.00221025	0.0661012
16_C	no	7aDH-	F	2.61278e-07	0.00131878	0.0338407	4.10718e-06	0.259884	7.99947e-05	0.000173537	ND	ND	ND	0.000780344	ND	ND	0.00010744	0.00391527	0.300105
17_C	no	7aDH-	F	ND	0	0.00813925	ND	0.0531962	1.6491e-06	8.26454e-05	ND	ND	ND	0.000558284	ND	ND	ND	0.00302306	0.0650011
18_C	no	7aDH-	F	6.39964e-06	0.00196625	0.039574	ND	0.170528	0.000522595	0.000347912	ND	ND	ND	0.000844517	ND	ND	ND	0.00361716	0.217407
19_C	no	7aDH-	F	3.16462e-07	0	0.0554739	1.89572e-05	0.341259	1.21226e-05	0.000354587	ND	ND	ND	0.000722503	ND	ND	0.00189505	0.00265228	0.402389
20_C	no	7aDH-	F	ND	0	0.0467483	1.59614e-05	0.241279	2.2132e-05	0.00030396	ND	ND	ND	0.000508785	ND	ND	0.000962735	0.00196377	0.291804
21_C	AOM/DSS	7aDH-	M	2.64687e-06	0.0019938	0.035792	ND	0.0145837	4.32461e-06	0.000501431	ND	ND	ND	0.000789209	ND	ND	0.000182765	0.00332988	0.0571798
22_C	AOM/DSS	7aDH-	M	1.35054e-05	0.00256882	0.0371356	ND	0.0225933	2.48563e-05	0.000644714	ND	ND	ND	0.000852084	ND	ND	0.000100942	0.00372391	0.0676577
23_C	AOM/DSS	7aDH-	M	0.00105257	0.0038243	0.0935798	ND	0.0542507	0.000506786	0.00157523	ND	2.33146e-05	6.43744e-07	0.00098309	ND	ND	ND	0.00289859	0.158695
24_C	AOM/DSS	7aDH-	M	3.6924e-05	0.00433677	0.0559514	ND	0.0456857	7.55179e-05	0.000946583	ND	2.35993e-06	ND	0.000980139	ND	ND	0.000203244	0.00306278	0.111281
25_C	AOM/DSS	7aDH-	F	4.46598e-06	0.00442388	0.0934885	ND	0.565411	0.00103977	0.0017632	ND	ND	ND	0.00101543	ND	ND	0.000886844	0.00357594	0.671609
26_C	AOM/DSS	7aDH-	F	0.00347163	0.00388223	0.0426002	ND	0.227472	0.0315411	0.000834987	ND	3.8898e-05	ND	0.00129458	ND	ND	0.00027638	0.00553686	0.316949
27_C	AOM/DSS	7aDH-	F	9.64345e-06	0.0047637	0.0633912	ND	0.545121	0.00139481	0.00152011	ND	1.86237e-06	ND	0.00131354	ND	ND	0.000169935	0.00241318	0.620099
28_C	AOM/DSS	7aDH-	F	4.09467e-06	0.00611596	0.0731319	ND	0.43916	0.000876821	0.00184825	ND	2.38898e-06	ND	0.0017063	ND	ND	0.00170362	0.00456467	0.529114
29_C	AOM/DSS	7aDH+ (C. scindens)	M	4.99278e-05	0.00814512	0.0744556	ND	0.0607834	0.000541883	0.00196137	ND	1.05466e-05	1.29232e-06	0.00163879	0.00023494	0.0264771	0.000475849	0.00760163	0.182377
30_C	AOM/DSS	7aDH+ (C. scindens)	M	6.91533e-05	0.00782173	0.0591167	ND	0.021868	0.00011304	0.00254333	ND	1.07074e-05	ND	0.00207349	ND	0.0022612	0.000316303	0.0053256	0.101519
31_C	AOM/DSS	7aDH+ (C. scindens)	F	1.03039e-06	0.00173555	0.0333044	ND	0.00481062	2.07645e-05	0.000217644	ND	ND	6.54712e-07	0.00106214	0.001576	0.0730194	0.000163643	0.00743201	0.123344
32_C	AOM/DSS	7aDH+ (C. scindens)	F	0.000507862	0.00124224	0.0272693	ND	0.0437814	0.00400132	0.000310289	ND	7.08817e-06	1.7248e-05	0.000708177	0.000729834	0.0382165	0.000328911	0.00323084	0.120351
33_C	AOM/DSS	7aDH+ (C. scindens)	F	6.18083e-06	0.000803834	0.0281832	ND	0.0239656	0.000984193	0.000133361	ND	1.37723e-06	6.45205e-06	0.000699218	0.00210153	0.0553167	0.000141873	0.00399712	0.116341
34_C	AOM/DSS	7aDH+ (C. scindens)	F	0.00692789	0.00185352	0.0715855	8.74623e-06	0.0895635	0.0456899	0.00150802	1.59452e-06	0.000119556	0.000574021	0.00114021	0.00234061	0.0999329	0.000430882	0.00547172	0.327149
Caecum [µmol/g caecum content dry weight]
mouse	treatment	microbiota	sex	3-oxo-allo-LCA	12oxoLCA= 12-KLCA	3oxoDCA/3oxoCDCA	3oxoLCA	6-oxo-alloLCA	7oxoDCA	Allo-iso-LCA	aMCA	CA	CDCA3S	DCA	HCA	HDCA	isoLCA	MDCA	TbMCA	TCA3S	TDCA	TLCA3S	TUDCA	TwMCA	Allo-LCA	12oxoCDCA	3-epiDCA	3oxoCA	6-oxoLCA	7,12-dioxoLCA	7oxoLCA	bMCA	CA7S	CDCA	IsoDCA	LCA	TaMCA	TCA	TCDCA	THCA	THDCA	TLCA	TMDCA	UDCA	wMCA
1_E	AOM/DSS	7aDH-	F	ND	ND	ND	ND	ND	0.0051	ND	0.1098	1.227	0.0296	ND	ND	ND	ND	ND	0.1385	ND	ND	ND	0.0022	ND	ND	ND	ND	0.0222	ND	0.0191	ND	1.0699	1.1183	0.008	ND	ND	0.0048	0.2378	0.0021	ND	ND	ND	ND	0.0107	0.0273
2_E	AOM/DSS	7aDH-	F	ND	ND	ND	ND	ND	0.0059	ND	0.0827	1.4291	0.0357	ND	ND	ND	ND	ND	0.0694	ND	ND	ND	ND	ND	ND	ND	ND	0.0204	ND	0.0179	ND	1.3088	1.472	0.0053	ND	ND	0.0708	0.1005	0	ND	ND	ND	ND	0.0131	0.0231
3_E	AOM/DSS	7aDH-	F	ND	ND	ND	ND	ND	0.0053	ND	0.1089	1.6071	0.0345	ND	ND	ND	ND	ND	0.1361	ND	ND	ND	0.0018	ND	ND	ND	ND	0.0233	ND	0.0206	ND	1.4355	1.388	0.0107	ND	ND	0.0043	0.1816	0.0013	ND	ND	ND	ND	0.0167	0.0339
4_E	AOM/DSS	7aDH-	M	ND	ND	ND	ND	ND	0.0062	ND	0.0368	0.6729	ND	ND	ND	ND	ND	ND	0.0308	ND	ND	ND	ND	ND	ND	0.0064	ND	0.0153	ND	0.0524	ND	0.5298	1.1541	0.0024	ND	ND	ND	0.0376	0	ND	ND	ND	ND	0.0018	0.0103
5_E	AOM/DSS	7aDH-	M	ND	ND	ND	ND	ND	0.0021	ND	0.0517	0.1567	ND	ND	ND	ND	ND	ND	0.339	0.155	ND	ND	0.0052	ND	ND	0.002	ND	ND	ND	0.0315	ND	0.5449	2.1972	0.0083	ND	ND	0.0112	0.0605	0.0039	ND	ND	ND	ND	0.0115	0.0122
6_E	AOM/DSS	7aDH-	M	ND	ND	ND	ND	ND	0.0045	ND	0.1448	0.3186	ND	0.0021	ND	ND	ND	ND	0.2512	ND	ND	ND	0.0055	ND	ND	0.0052	ND	ND	ND	0.0528	ND	0.9312	2.622	0.0245	ND	ND	0.0134	0.0564	0.0067	ND	ND	ND	ND	0.0253	0.0306
7_E	AOM/DSS	7aDH-	M	ND	ND	ND	ND	ND	0.0057	ND	0.0275	0.5643	ND	ND	ND	ND	ND	ND	0.0186	ND	ND	ND	ND	ND	ND	0.0042	ND	0.005	ND	0.0305	ND	0.3494	1.2945	0.0031	ND	ND	ND	0.0346	0	ND	ND	ND	ND	0.002	0.0115
8_E	AOM/DSS	7aDH-	M	ND	ND	ND	ND	ND	0.003	ND	0.2184	0.3718	ND	ND	ND	ND	ND	ND	1.7879	0.5341	ND	ND	0.0315	ND	ND	0.007	ND	ND	ND	0.0392	ND	1.1431	2.7269	0.0137	ND	ND	0.0812	0.4261	0.0315	ND	ND	ND	0.0018	0.0308	0.0167
9_E	AOM/DSS	7aDH-	F	ND	ND	ND	ND	ND	0.0059	ND	0.0813	1.391	0.0354	ND	ND	ND	ND	ND	0.3281	ND	ND	ND	0.0038	ND	ND	ND	ND	0.0184	ND	0.0289	ND	1.4046	1.4197	0.0048	ND	ND	0.0083	0.3075	0.0013	ND	ND	ND	ND	0.014	0.0241
10_E	AOM/DSS	7aDH-	F	ND	ND	ND	ND	ND	0.0072	ND	0.0729	1.4387	0.034	ND	ND	ND	ND	ND	0.3367	ND	ND	ND	0.0046	ND	ND	ND	ND	0.0273	ND	0.0291	ND	1.3726	1.5075	0.0041	ND	ND	0.0069	0.3907	0.0019	ND	ND	ND	ND	0.0083	0.0291
11_E	AOM/DSS	7aDH+ (E. muris)	F	ND	0.133	0.00362717	ND	ND	0.0152	ND	0.1081	0.3514	0.0258	1.0855	0.0432	ND	ND	ND	0.0582	ND	0.0043	ND	ND	ND	ND	0.0312	ND	0.0277	ND	ND	ND	0.9939	0.8294	0.0026	ND	0.0042	0.0022	0.0766	0	ND	ND	ND	ND	0.0133	0.0251
12_E	AOM/DSS	7aDH+ (E. muris)	F	ND	0.1404	0.00377264	ND	ND	0.007	ND	0.0464	0.3097	ND	1.277	0.0357	ND	ND	ND	0.1188	ND	0.015	ND	ND	ND	ND	0.0092	ND	0.0188	ND	ND	ND	0.8639	0.9969	0.0008	ND	0.0047	0.0042	0.2006	0	ND	ND	ND	ND	0.0113	0.0064
13_E	AOM/DSS	7aDH+ (E. muris)	F	ND	0.1278	0.00411825	ND	ND	0.0093	ND	0.1089	0.8597	0.0362	1.095	0.0419	ND	ND	0.0061	0.1941	ND	0.0169	ND	ND	ND	ND	0.0246	ND	0.0232	ND	ND	ND	1.6122	1.256	0.0055	ND	0.0077	0.0061	0.1422	0	ND	ND	ND	ND	0.0197	0.0198
14_E	AOM/DSS	7aDH+ (E. muris)	M	ND	ND	ND	ND	ND	ND	ND	0.0358	0.0816	ND	0.0027	ND	ND	ND	ND	0.1318	ND	ND	ND	ND	ND	ND	ND	ND	ND	ND	0.0541	ND	0.3769	2.9553	0.0052	ND	ND	0.0077	0.0249	0.0017	ND	ND	ND	ND	0.0041	ND
15_E	AOM/DSS	7aDH+ (E. muris)	M	ND	ND	ND	ND	ND	ND	ND	0.0551	0.0767	ND	0.0406	0.0026	ND	ND	ND	0.1044	ND	ND	ND	ND	ND	ND	0.006	ND	ND	ND	0.0125	ND	0.521	2.4686	0.0067	ND	0.0027	0.0062	0.0146	0	ND	ND	ND	ND	0.0101	ND
16_E	AOM/DSS	7aDH+ (E. muris)	M	ND	ND	ND	ND	ND	0.0045	ND	0.0951	0.1423	ND	0.065	0.004	ND	ND	ND	0.0933	0.1272	ND	ND	ND	ND	ND	0.0096	ND	ND	ND	0.0291	ND	0.6241	2.5882	0.0091	ND	0.0039	0.0072	0.0456	0.0014	ND	ND	ND	ND	0.0104	0.0134
17_E	AOM/DSS	7aDH+ (E. muris)	M	ND	0.0082	ND	ND	ND	0.0047	ND	0.0902	0.1442	ND	0.041	0.0018	ND	ND	ND	0.2324	ND	ND	ND	0.0031	ND	ND	0.0109	ND	ND	ND	0.0155	ND	1.0174	2.0558	0.0069	ND	0.002	0.0084	0.0211	0.0019	ND	ND	ND	ND	0.0183	0.0197
18_E	AOM/DSS	7aDH+ (E. muris)	M	ND	ND	ND	ND	ND	0.0036	ND	0.113	0.2106	ND	0.013	ND	ND	ND	ND	0.1606	0.0495	ND	ND	0.0028	ND	ND	0.0126	ND	ND	ND	0.0427	ND	1.1147	2.1232	0.0126	0	ND	0.0057	0.0206	0.0018	ND	ND	ND	ND	0.0244	0.0171
ND= not detected

### Sheet: bile acid statistics
Fig. 5b	Wilcoxon rank sum test, Benjamini-Hochberg adjustment	bile acid	unit	group1	group2	n1	n2	statistic	p	p.adj	p.adj.signif
no treatment
	1	a-MCA	umol/g dry weight	7aDH-	7aDH+ (C. scindens)	10	10	47	0.85	0.920833	ns
	2	bMCA	umol/g dry weight	7aDH-	7aDH+ (C. scindens)	10	10	43	0.631	0.800091	ns
	3	CA	umol/g dry weight	7aDH-	7aDH+ (C. scindens)	10	10	74	0.0753	0.19578	ns
	4	CDCA	umol/g dry weight	7aDH-	7aDH+ (C. scindens)	10	10	49	0.971	0.971	ns
	5	DCA	umol/g dry weight	7aDH-	7aDH+ (C. scindens)	10	10	0	6.39e-05	0.0008307	***
	6	iso-DCA	umol/g dry weight	7aDH-	7aDH+ (C. scindens)	10	10	39	0.417	0.774429	ns
	7	LCA	umol/g dry weight	7aDH-	7aDH+ (C. scindens)	10	10	23	0.0433	0.140725	ns
	8	oxo-DCA	umol/g dry weight	7aDH-	7aDH+ (C. scindens)	10	10	25	0.0149	0.0645667	ns
	9	TCA	umol/g dry weight	7aDH-	7aDH+ (C. scindens)	10	10	56	0.677	0.800091	ns
	10	totalBA	umol/g dry weight	7aDH-	7aDH+ (C. scindens)	10	10	59	0.529	0.800091	ns
	11	totalPBA	umol/g dry weight	7aDH-	7aDH+ (C. scindens)	10	10	68	0.19	0.411667	ns
	12	totalSBA	umol/g dry weight	7aDH-	7aDH+ (C. scindens)	10	10	4	0.00013	0.000845	***
	13	UDCA	umol/g dry weight	7aDH-	7aDH+ (C. scindens)	10	10	43	0.631	0.800091	ns
Fig. 6d	Wilcoxon rank sum test, Benjamini-Hochberg adjustment	bile acid	unit	group1	group2	n1	n2	statistic	p	p.adj	p.adj.signif
AOM/DSS treatment	1	a-MCA	umol/g dry weight	7aDH-	7aDH+ (C. scindens)	8	6	32	0.345	0.60375	ns
	2	bMCA	umol/g dry weight	7aDH-	7aDH+ (C. scindens)	8	6	33	0.282	0.564	ns
	3	CA	umol/g dry weight	7aDH-	7aDH+ (C. scindens)	8	6	35	0.181	0.422333	ns
	4	CDCA	umol/g dry weight	7aDH-	7aDH+ (C. scindens)	8	6	23	0.95	0.95	ns
	5	DCA	umol/g dry weight	7aDH-	7aDH+ (C. scindens)	8	6	0	0.00078	0.00546	**
	6	iso-DCA	umol/g dry weight	7aDH-	7aDH+ (C. scindens)	8	6	20	0.662	0.712923	ns
	7	LCA	umol/g dry weight	7aDH-	7aDH+ (C. scindens)	8	6	9	0.0593	0.20755	ns
	8	oxo-DCA	umol/g dry weight	7aDH-	7aDH+ (C. scindens)	8	6	4	0.00335	0.0156333	*
	9	Tauro-b-MCA	umol/g dry weight	7aDH-	7aDH+ (C. scindens)	8	6	19	0.573	0.712923	ns
	10	TCA	umol/g dry weight	7aDH-	7aDH+ (C. scindens)	8	6	20	0.662	0.712923	ns
	11	totalBA	umol/g dry weight	7aDH-	7aDH+ (C. scindens)	8	6	28	0.662	0.712923	ns
	12	totalPBA	umol/g dry weight	7aDH-	7aDH+ (C. scindens)	8	6	36	0.142	0.3976	ns
	13	totalSBA	umol/g dry weight	7aDH-	7aDH+ (C. scindens)	8	6	0	0.000666	0.00546	**
	14	UDCA	umol/g dry weight	7aDH-	7aDH+ (C. scindens)	8	6	28	0.662	0.712923	ns
Fig. 6e	Wilcoxon rank sum test, Benjamini-Hochberg adjustment	bile acid	unit	group1	group2	n1	n2	statistic	p	p.adj	p.adj.signif
AOM/DSS treatment	1	aMCA	umol/g dry weight	7aDH-	7aDH+ (E. muris)	10	8	41.5	0.929	0.929	ns
	2	bMCA	umol/g dry weight	7aDH-	7aDH+ (E. muris)	10	8	49	0.46	0.657143	ns
	3	CA	umol/g dry weight	7aDH-	7aDH+ (E. muris)	10	8	71	0.00439	0.02195	*
	4	CA7S	umol/g dry weight	7aDH-	7aDH+ (E. muris)	10	8	38	0.897	0.929	ns
	5	CDCA	umol/g dry weight	7aDH-	7aDH+ (E. muris)	10	8	45	0.696	0.87	ns
	6	DCA	umol/g dry weight	7aDH-	7aDH+ (E. muris)	10	8	0	0.000177	0.00354	**
	7	HCA	umol/g dry weight	7aDH-	7aDH+ (E. muris)	10	8	10	0.0018	0.012	*
	8	LCA	umol/g dry weight	7aDH-	7aDH+ (E. muris)	10	8	10	0.0018	0.012	*
	9	TaMCA	umol/g dry weight	7aDH-	7aDH+ (E. muris)	10	8	48	0.505	0.673333	ns
	10	TbMCA	umol/g dry weight	7aDH-	7aDH+ (E. muris)	10	8	51	0.36	0.654546	ns
	11	total BA	umol/g dry weight	7aDH-	7aDH+ (E. muris)	10	8	50	0.408	0.657143	ns
	12	total primary BA	umol/g dry weight	7aDH-	7aDH+ (E. muris)	10	8	59	0.101	0.224444	ns
	13	total secondary BA	umol/g dry weight	7aDH-	7aDH+ (E. muris)	10	8	20	0.0831	0.224444	ns
	14	UDCA	umol/g dry weight	7aDH-	7aDH+ (E. muris)	10	8	38	0.897	0.929	ns
	15	wMCA	umol/g dry weight	7aDH-	7aDH+ (E. muris)	10	8	59	0.1	0.224444	ns
	16	12-oxo CDCA	umol/g dry weight	7aDH-	7aDH+ (E. muris)	10	8	9.5	0.00663	0.02652	*
	17	12oxoLCA= 12-KLCA	umol/g dry weight	7aDH-	7aDH+ (E. muris)	10	8	20	0.0174	0.058	ns
	18	3-oxo CA	umol/g dry weight	7aDH-	7aDH+ (E. muris)	10	8	48.5	0.457	0.657143	ns
	19	7,12-dioxo LCA	umol/g dry weight	7aDH-	7aDH+ (E. muris)	10	8	57.5	0.13	0.26	ns
	20	7-oxo DCA	umol/g dry weight	7aDH-	7aDH+ (E. muris)	10	8	43.5	0.789	0.928235	ns

### Sheet: gene expression - qPCR
qPCR (expression relative to control)
mosue id	sex	microbiota	treatment	Nr1h1	Nr0b2	Fabp6	Slc10a2	Slc51b	Slc51a	Gpbar1	Vdr	Muc2	Axin2	Ptgs2	Ccnd1	Myc	Pparg	Guca2a
1_C	M	7aDH-	no	NA	NA	0.616367	0.739687	0.975978	0.402488	0.683408	NA	1.06745	0.315013	NA	0.674419	0.748228	0.422042	0.422879
2_C	M	7aDH-	no	NA	NA	0.71556	0.52893	1.12425	0.982767	0.898256	0.559495	0.510431	0.800708	0.372415	0.627927	0.855407	0.944947	0.887104
3_C	M	7aDH-	no	NA	NA	0.385759	0.651008	0.75607	1.29268	0.8909	0.730301	0.430901	0.19622	NA	0.672105	0.578713	0.760126	0.527558
4_C	M	7aDH-	no	NA	0.60008	0.772924	1.48255	1.12401	0.839773	1.03087	1.11688	1.2697	1.66513	1.85554	1.56855	1.16795	1.68735	0.720246
5_C	M	7aDH-	no	0.774672	0.673434	0.442441	0.512816	0.683874	0.605988	0.840391	0.462331	0.425223	0.983938	0.622306	0.896765	0.894221	0.803818	0.862015
6_C	F	7aDH-	no	1.10302	0.824523	1.31485	0.433249	1.10947	1.52217	1.17986	0.937823	0.339545	NA	NA	1.05025	0.913503	0.748476	1.85323
7_C	F	7aDH-	no	1.18043	NA	1.59248	0.612382	0.942775	1.43647	1.31717	0.739668	0.794282	0.497251	1.04528	1.06033	1.49147	0.885973	0.706858
8_C	F	7aDH-	no	NA	0.864912	1.25517	1.1528	0.970294	0.595336	0.993769	1.37174	0.960593	1.70053	0.6037	1.42698	1.15114	1.10851	1.05499
9_C	F	7aDH-	no	0.804983	1.38455	1.88006	1.96384	1.0144	0.818988	1.11379	1.03529	1.30926	2.26231	1.1099	1.1084	1.24628	1.19059	1.42617
10_C	F	7aDH-	no	1.1369	1.6525	1.02438	1.92275	1.29888	1.50334	1.05159	2.04647	2.89262	0.578896	1.39086	0.914285	0.953088	1.44817	1.53895
11_C	M	7aDH+ (C. scindens)	no	1.66748	1.55069	1.23119	15.844	2.13765	1.44925	0.642879	4.15265	3.97286	3.82948	2.8083	1.84847	2.15722	10.7118	2.65595
12_C	M	7aDH+ (C. scindens)	no	1.30241	2.13982	0.663559	13.1957	3.01155	1.1692	0.62931	4.49363	4.62479	1.35714	2.67731	1.30938	3.89145	10.0005	2.00356
13_C	M	7aDH+ (C. scindens)	no	1.84264	2.583	0.976519	22.9026	5.8017	1.31916	0.712251	6.22899	5.71133	8.43371	3.61324	2.00719	1.43985	16.9431	1.19088
14_C	M	7aDH+ (C. scindens)	no	2.75013	1.4033	1.09493	8.07858	4.71917	3.15282	1.4048	7.16627	3.91287	0.617781	1.04448	1.21441	0.983657	6.87991	2.08588
15_C	M	7aDH+ (C. scindens)	no	2.94009	3.94692	0.64407	27.7948	9.26131	6.8849	1.45496	5.83308	14.1419	5.74706	1.06448	2.14666	1.79322	26.0823	9.80634
16_C	F	7aDH+ (C. scindens)	no	3.03319	3.78261	2.64436	14.773	2.86458	2.0334	0.476344	6.88374	4.36234	4.5363	2.48815	1.38226	1.8527	16.9549	1.11
17_C	F	7aDH+ (C. scindens)	no	1.71539	2.92873	1.53357	18.5317	2.27411	1.19922	0.662789	3.04211	6.84349	4.44886	5.66896	1.67926	4.60637	12.9014	1.5304
18_C	F	7aDH+ (C. scindens)	no	2.66639	3.63222	1.33814	17.3604	2.48043	1.4012	1.02392	8.01083	6.53245	12.7697	5.3161	2.1649	2.02762	11.5345	1.21448
19_C	F	7aDH+ (C. scindens)	no	1.06887	1.61874	1.88488	11.6462	3.50922	13.19	0.796507	4.10969	2.3387	2.79706	0.892788	1.59426	1.58034	8.26381	1.21483
20_C	F	7aDH+ (C. scindens)	no	3.03399	5.55553	1.58152	38.3966	3.70969	1.03598	0.677598	12.0954	11.0694	8.73012	2.61576	2.52314	2.61879	27.2291	2.22275

### Sheet: immunofluorescence
Ki67+ cells per crypt
7aDH-	7aDH+ (C. scindens)
6.6	8.33333
6.25	7.6
6	6.75
4.75	6.66667
