## Supplementary material for "Secondary bile acid production by gut bacteria promotes Western diet-associated colorectal cancer": Table S5

### Sheet: Primers for bact. strains
Gene	Primer Sequence (5’-3’)	Reference
C. scindens baiE f	CTGGAGACCACTCTGTCACC	1
C. scindens baiE r	ATACCATCTGCCCGTAGCC
B. uniformis rpoB f	GACCTGATTAACGCCAAGACAAT	2
B. uniformis rpoB r	TGACAAAGCATTCGTTCCAAAG
P. vulgatus rpoB f	CGATTGGTCTGGCACGTATG	2
P. vulgatus rpoB r	ACTTCATTGTCACGCACATTCAT
P. distasonis 16S f	TGCCTATCAGAGGGGGATAAC	3
P. distasonis 16S r	GCAAATATTCCCATGCGGGAT
B. producta f	AAC CTG GCA GCA GGC GCT AAC	4
B. producta r	TCA TCG CCT GCG GAG ATA GCT G
B. wadsworthia f	AAGTCCTTCGGGGCGAGTAA	4
B. wadsworthia r	ATCCTCTCAGACCGGCTAC
Gene	Primer Sequence (5’-3’)	Reference
Rpl13a f	GTTCGGCTGAAGCCTACCAG	5
Rpl13a r	TTCCGTAACCTCAAGATCTGCT
Nr1h4 f	GCACGCTGATCAGACAGCTA	6
Nr1h4 r	CAGGAGGGTCTGTTGGTCTG
Nr0b2 f	GTACCTGAAGGGCACGATCC	6
Nr0b2 r	GTGAAGTCTTGGAGCCCTGGT
Fabp6 f	CACCATTGGCAAAGAATGTG	6
Fabp6 r	AACTTGTCACCCACGACCTC
Slc10a2 f	GTACAATGGTGGAGCACAGC	7
Slc10a2 r	GTGCCTGGATCATTGAACCC
Slc51b f	GATGCGGCTCCTTGGAATTA	8
Slc51b r	GGAGGAACATGCTTGTCATGAC
Slc1a f	TGTTCCAGGTGCTTGTCATCC	8
Slc51a r	CCACTGTTAGCCAAGATGGAGAA
Gpbar 1 f	CAGGAGGCCATAAACTTCCA	9
Gpbar1 r	GTCAGCTCCCTGTTCTTTGC
Vdr f	CACCTGGCTGATCTTGTCAGT	10
Vdr r	CTGGTCATCAGAGGTGAGGTC
Muc2 f	CTGACCAAGAGCGAACACAA	11
Muc2 r	CATGACTGGAAGCAACTGGA
Axin2 f	GCTGGAGAAACTGAAACTGGA	12
Axin 2 r	CAAAGTGTTGGGTGGGGTAAG
Ptgs2 f	GTGCTCCGGTTGTATAAGATGAC	13
Ptgs2 r	GCAGGATGCCACTCTGAATC
Ccnd1 f	CCCTGACACCAATCTCCTCAA	14
Ccnd1 r	GCATGGATGGCACAATCTCCT
Myc f	AAGGCCCCCAAGGTAGTGA	15
Myc r	TGCTCGTCTGCTTGAATGGA
Pparg f	TGC CAA AAA TAT CCC TGG TT	16
Pparg r	GGC GGT CTC CAC TGA GAA TA
Guca2a f	GATCCTGCAGAGGCTAGAGG	17
Guca2a r	AAGGCAAGCGATGTCACTCT
Fgf 15 f	GCCATCAAGGACGTCAGCA	18
Fgf15 r	CTTCCTCCGAGTAGCGAATCAG
References
1	Devendran, S., Shrestha, R., Alves, J. M. P. P., Wolf, P. G., Ly, L., Hernandez, A. G., Fields, C. J., Daniel, S. L., Ridlon, M., Méndez-García, C., Inboden, A., Wiley, J., Paul, O., Allen, A., Springer, E., Wright, C. L., Fields, C. J., Daniel, S. L. & Ridlon, J. M. Clostridium scindens ATCC 35704: Integration of Nutritional Requirements , the Complete Genome Sequence , and Global Transcriptiona…
2	Hiroaki, N., Shojo, H., Ohmori, T., Hara, M., Takada, A., Adachi, N. & Kazuyuki, S. Identification of feces by detection of Bacteroides genes. Forensic Sci. Int. Genet. 7, 176–179 (2013).
3	Tong, J., Liu, C., Summanen, P., Xu, H. & Finegold, S. M. Application of quantitative real-time PCR for rapid identification of Bacteroides fragilis group and related organisms in human wound samples. Anaerobe 17, 64–68 (2011).
4	Burkhardt, W., Rausch, T., Klopfleisch, R., Blaut, M. & Braune, A. Impact of dietary sulfolipid-derived sulfoquinovose on gut microbiota composition and inflammatory status of colitis-prone interleukin-10-deficient mice. Int. J. Med. Microbiol. 311, 151494 (2021).
5	Müller, M., Banning, A., Brigelius-Flohé, R. & Kipp, A. Nrf2 target genes are induced under marginal selenium-deficiency. Genes Nutr. 5, 297–307 (2010).
6	Fu, T., Coulter, S., Yoshihara, E., Oh, T. G., Fang, S., Cayabyab, F., Zhu, Q., Zhang, T., Leblanc, M., Liu, S., He, M., Waizenegger, W., Gasser, E., Schnabl, B., Atkins, A. R., Yu, R. T., Knight, R., Liddle, C., Downes, M. & Evans, R. M. FXR Regulates Intestinal Cancer Stem Cell Proliferation. Cell 176, 1098-1112.e18 (2019).
7	Wang, X., Yu, Q., Ghareeb, W. M., Zhang, Y., Lu, X., Huang, Y., Huang, S., Sun, Y., Lin, J., Liu, J. & Chi, P. Downregulated SPINK4 is associated with poor survival in colorectal cancer. BMC Cancer 19, 1–15 (2019).
8	Sayin, S. I., Wahlström, A., Felin, J., Jäntti, S., Marschall, H.-U., Bamberg, K., Angelin, B., Hyötyläinen, T., Orešič, M. & Bäckhed, F. Gut Microbiota Regulates Bile Acid Metabolism by Reducing the Levels of Tauro-beta-muricholic Acid, a Naturally Occurring FXR Antagonist. Cell Metab. 17, 225–235 (2013).
9	Morimoto, K., Watanabe, M., Sugizaki, T., Irie, J. I. & Itoh, H. Intestinal bile acid composition modulates prohormone convertase 1β (PC1/3) expression and consequent GLP-1 production in male mice. Endocrinology 157, 1071–1081 (2016).
10	Song, X., Sun, X., Oh, S. F., Wu, M., Zhang, Y., Zheng, W., Geva-Zatorsky, N., Jupp, R., Mathis, D., Benoist, C. & Kasper, D. L. Microbial bile acid metabolites modulate gut RORγ+ regulatory T cell homeostasis. Nature 577, 410–415 (2020).
11	Ring, C., Klopfleisch, R., Dahlke, K., Basic, M., Bleich, A. & Blaut, M. Akkermansia muciniphila strain ATCC BAA-835 does not promote short-term intestinal inflammation in gnotobiotic interleukin-10-deficient mice. Gut Microbes 10, 188–203 (2019).
12	Kim, H. A., Koo, B. K., Cho, J. H., Kim, Y. Y., Seong, J., Chang, H. J., Oh, Y. M., Stange, D. E., Park, J. G., Hwang, D. & Kong, Y. Y. Notch1 counteracts WNT/β-catenin signaling through chromatin modification in colorectal cancer. J. Clin. Invest. 122, 3248–3259 (2012).
13	Liu, M., Chen, S., Yueh, M.-F., Fujiwara, R., Konopnicki, C., Hao, H. & Tukey, R. H. Cadmium and arsenic override NF-κB developmental regulation of the intestinal UGT1A1 gene and control of hyperbilirubinemia. Biochem. Pharmacol. 110–111, 37–46 (2016).
14	Singh, N., Gurav, A., Sivaprakasam, S., Brady, E., Padia, R., Shi, H., Thangaraju, M., Prasad, P. D., Manicassamy, S., Munn, D. H., Lee, J. R., Offermanns, S. & Ganapathy, V. Activation of Gpr109a, receptor for niacin and the commensal metabolite butyrate, suppresses colonic inflammation and carcinogenesis. Immunity 40, 128–139 (2014).
15	Ciznadija, D., Tothill, R., Waterman, M. L., Zhao, L., Huynh, D., Yu, R. M., Ernst, M., Ishii, S., Mantamadiotis, T., Gonda, T. J., Ramsay, R. G. & Malaterre, J. Intestinal adenoma formation and MYC activation are regulated by cooperation between MYB and Wnt signaling. Cell Death Differ. 16, 1530–1538 (2009).
16	Bishop, C. A., Schulze, M. B., Klaus, S. & Weitkunat, K. The branched-chain amino acids valine and leucine have differential effects on hepatic lipid metabolism. FASEB J. 34, 9727–9739 (2020).
17	Ikpa, P. T., Sleddens, H. F. B. M., Steinbrecher, K. A., Peppelenbosch, M. P., de Jonge, H. R., Smits, R. & Bijvelds, M. J. C. Guanylin and uroguanylin are produced by mouse intestinal epithelial cells of columnar and secretory lineage. Histochem. Cell Biol. 146, 445–455 (2016).
18	Sun, R., Yang, N., Kong, B., Cao, B., Feng, D., Yu, X., Ge, C., Huang, J., Shen, J., Wang, P., Feng, S., Fei, F., Guo, J., He, J., Aa, N., Chen, Q., Pan, Y., Schumacher, J. D., Yang, C. S., Guo, G. L., Aa, J. & Wang, G. Orally administered berberine modulates hepatic lipid metabolism by altering microbial bile acid metabolism and the intestinal FXR signaling pathway. Mol. Pharmacol. 91, 110–122 (…
