## Supplementary material for "Secondary bile acid production by gut bacteria promotes Western diet-associated colorectal cancer": Table S6

### Sheet: LC-MS parameter
Peak#	Compound	Retention time (min)	Mass transition (m/z)	Collision energy (eV)	Dwell time (ms)
1	ωMCAa	7.0	407.3 → 407.3	0	30
			407.3 → 405.4	36
			407.3 → 389.4	40
			407.3 → 387.4	40
			407.3 → 371.4	36
2	Tauro-β-MCAa	7.4	514.3 → 124.0	62	30
			514.3 → 79.9	76
3	αMCAa	7.7	407.3 → 407.3	0	30
			407.3 → 405.4	36
			407.3 → 389.4	40
			407.3 → 387.4	40
			407.3 → 371.4	36
4	βMCAa	8.5	407.3 → 407.3	0	30
			407.3 → 389.4	40
			407.3 → 371.4	36
5	GCAa	13.0	464.3 → 402.2	40	30
			464.3 → 73.9	44
6	TCAa	14.7	514.3 → 124.0	62	30
			514.3 → 79.9	76
7	CAa	14.7	407.3 → 407.3	0	30
			407.3 → 343.4	40
			407.3 → 289.3	44
8	UDCAa	15.6	391.3 → 391.3	15	30
			391.3 → 373.3	40
9	GCDCa	20.0	448.3 → 386.3	40	30
			448.3 → 74.1	42
10	GDCAa	22.0	448.3 → 404.3	36	30
			448.3 → 74.1	42
11	TCDCa	22.1	498.3 → 124.0	60	30
			498.3 → 80.0	78
12	TDCAa	23.8	498.3 → 124.0	60	30
			498.3 → 80.0	78
13	d4-CDCA (ISTD)	25.0	395.3 → 395.3	15	30
14	CDCAa	25.0	391.3 → 391.3	15	30
			391.3 → 373.3	40
15	3-oxo-DCAa	25.6	389.3 → 389.3	15	30
			389.3 → 343.4	36
16	DCAa	26.0	391.3 → 391.3	15	30
			391.3 → 373.3	40
			391.3 → 345.4	40
			391.3 → 327.4	40
17	iso-DCAa	31.2	391.3 → 391.3	15	30
			391.3 → 373.3	40
			391.3 → 345.4	40
			391.3 → 327.4	40
18	d4-LCA (ISTD)	35.9	379.3 → 379.3	0	30
19	LCAb	36.0	375.3 → 375.3	0	30
20	3-oxo-LCAb	38.1	373.3 → 373.3	0	30
	Compounds are sorted by retention time. In case of multiple reaction monitoring (MRM) the quantifier mass transition is yellow shaded.
	a d4-CDCA used as ISTD, b d4-LCA used as ISTD
