## Supplementary material for "Secondary bile acid production by gut bacteria promotes Western diet-associated colorectal cancer": Table S7

### Sheet: Cryostock-generation
OMM12
Strain	OD	Volume for Stock
Bifidobacterium animalis YL2 (DSM 26074)	0.91	1.97802	mL
Muribaculum intestinale YL27 (DSM 28989)	1.22	1.47541	mL
Flavonifractor plautii YL31 (DSM26117)	0.8375	2.14925	mL
Enterocloster clostridioformis YL32 (DSM26114)	1.21	1.4876	mL
Akkermansia muciniphila YL44 (DSM 26127)	0.306667	5.86957	mL
Turicimonas muris YL45 (DSM 26109)	-	5	mL
Blautia coccoides YL58 (DSM 26115)	1.03	1.74757	mL
Clostridium innocuum I46 (DSM26113)	1.69	1.06509	mL
Bacteroides caecimuris I48 (DSM 26085)	1.97	0.913706	mL
Limosilactobacillus reuteri I49 (DSM32035)	0.796667	2.25941	mL
Enterococcus faecalis KB1 (DSM32036)	1.76333	1.02079	mL
Acutalibacter muris KB18 (DSM 26090)	0.2	9	mL
Extibacter muris (DSM28560)	0	0	mL
Total volume	-	33.9664	mL
OMM12 + Exti
Strain	OD	Volume for Stock
Bifidobacterium animalis YL2 (DSM 26074)	0.91	1.97802	mL
Muribaculum intestinale YL27 (DSM 28989)	1.22	1.47541	mL
Flavonifractor plautii YL31 (DSM26117)	0.8375	2.14925	mL
Enterocloster clostridioformis YL32 (DSM26114)	1.21	1.4876	mL
Akkermansia muciniphila YL44 (DSM 26127)	0.353333	5.09434	mL
Turicimonas muris YL45 (DSM 26109)	-	5	mL
Blautia coccoides YL58 (DSM 26115)	1.03	1.74757	mL
Clostridium innocuum I46 (DSM26113)	1.69	1.06509	mL
Bacteroides caecimuris I48 (DSM 26085)	1.97	0.913706	mL
Limosilactobacillus reuteri I49 (DSM32035)	0.796667	2.25941	mL
Enterococcus faecalis KB1 (DSM32036)	1.76333	1.02079	mL
Acutalibacter muris KB18 (DSM 26090)	0.2	9	mL
Extibacter muris (DSM28560)	0.8025	2.24299	mL
Total Volume	-	35.4342	mL

### Sheet: data
Mouse_Number	colonisation	genotye (IL10)	genotype (ATF6)	Body_weight	colon_weight	colon_length	Nr_Tumors	Tumor_vol_mm3	Duo_length	Duo_weight	Jej_length	Jej_weight	Ileum_length	Ileum_weight	Liver_weight	Caecum_weight	MLN_mg	status	tumorstatus	status_tumorstatus
GF_AVI_1390	OMM12	tg/wt	wt/wt	24.42	0.389	7.7	3	24	3.4	0.276	17	0.78	17	0.537	1.502	NA	45.4	dropout	responder	dropout responder
GF_AVI_1391	OMM12	tg/wt	cre/wt	27.8	0.165	7.2	2	1000	3.3	0.177	15.3	0.575	15.3	0.329	1.326	0.261	24.2	responder	responder	responder
GF_AVI_1392	OMM12	tg/wt	wt/wt	30.8	0.235	8.1	1	8	2.8	0.146	17.3	0.645	17.3	0.308	1.398	0.231	32.5	responder	responder	responder
GF_AVI_1393	OMM12	tg/wt	wt/wt	28.1	0.168	7.4	1	1	3.7	0.158	18.1	0.459	18.1	0.296	1.402	0.255	50.7	responder	responder	responder
GF_AVI_1395	OMM12	tg/wt	wt/wt	26.6	0.179	7.4	4	1	2.8	0.129	18	0.637	18	0.277	1.26	0.277	49.5	responder	responder	responder
GF_AVI_1397	OMM12	tg/wt	cre/wt	25.5	0.441	7.7	3	32	3.1	0.184	17.7	0.386	17.7	0.349	1.455	0.296	48	responder	responder	responder
GF_AVI_1398	OMM12	tg/wt	wt/wt	27.2	0.169	7.7	0	NA	2.9	0.151	16.6	0.371	16.6	0.254	1.215	0.231	11.2	non-responder	non-responder	non-responder
GF_AVI_1399	OMM12	tg/wt	cre/wt	18.6	0.207	8.3	3	30	3.4	0.189	20.9	0.599	20.9	0.333	NA	NA	48.8	dropout	responder	dropout responder
GF_AVI_1400	OMM12	tg/wt	cre/wt	22.9	0.246	8.2	1	1	2.6	0.232	17.1	0.728	17.1	0.515	1.396	0.24	0	responder	responder	responder
GF_AVI_1401	OMM12	tg/wt	wt/wt	23.8	0.22	8.1	0	NA	3.2	0.206	15.9	0.679	15.9	0.332	1.104	0.216	10.3	non-responder	non-responder	non-responder
GF_AVI_1402	OMM12	tg/wt	cre/wt	23.9	0.215	6.4	0	NA	3.3	0.216	14.5	0.634	14.5	0.313	1.254	0.143	36.4	non-responder	non-responder	non-responder
GF_AVI_1403	OMM12	tg/wt	cre/wt	23.1	0.303	8.3	3	10	2.3	0.273	20	0.926	20	0.605	1.556	0.31	67.1	responder	responder	responder
M1539	OMM12_E	tg/wt	cre/wt	29	0.3045	7.5	5	6	3.3	0.2305	18.7	0.7155	18.7	0.2826	1.614	1.1556	46	responder	responder	responder
M1540	OMM12_E	tg/wt	cre/wt	26.5	0.3157	7.9	5	24	2.9	0.2138	16.6	0.7063	16.6	0.5076	1.3483	0.8129	71	responder	responder	responder
M1541	OMM12_E	tg/wt	cre/wt	15.6	0.3658	8	0	NA	2.6	NA	14.7	NA	14.7	0.2338	NA	0.3087	NA	dropout	non-responder	dropout non-responder
M1542	OMM12_E	tg/wt	wt/wt	30.2	0.2919	7.7	5	36	3.1	0.1349	15.2	0.5592	15.2	0.2589	1.5341	0.6513	637	responder	responder	responder
M1543	OMM12_E	tg/wt	wt/wt	27.1	0.1647	6.5	0	NA	2.5	0.1241	16.2	0.4857	16.2	0.2668	1.2199	0.8107	24	non-responder	non-responder	non-responder
M1544	OMM12_E	tg/wt	wt/wt	25.1	0.1753	6.9	0	NA	2.4	0.1259	14.9	0.4865	14.9	0.3009	1.1413	1.0249	22.1	non-responder	non-responder	non-responder
M1545	OMM12_E	tg/wt	wt/wt	29.3	0.205	6.7	2	4	2.1	0.0951	15.1	0.457	15.1	0.176	1.3262	1.0063	53.4	responder	responder	responder
M1546	OMM12_E	tg/wt	cre/wt	24.8	0.3199	7.6	8	16	4.4	0.1678	17.6	0.5521	17.6	0.2839	1.3754	0.5033	70.1	dropout	responder	dropout responder
M1547	OMM12_E	tg/wt	cre/wt	20.2	0.2667	8.2	5	27	2.9	0.1992	19.8	0.737	19.8	0.4683	0.9971	0.7665	86.6	dropout	responder	dropout responder
M1548	OMM12_E	tg/wt	wt/wt	24.3	0.2726	8.4	2	2	2.7	0.1262	15.8	0.576	15.8	0.3421	1.2092	0.7104	63.4	responder	responder	responder
